# SOX2 terminates trophectoderm competence in inner cell mass by closing trophectoderm enhancers

**DOI:** 10.64898/2026.08.22.746397

**Authors:** Naoki Hirono, Masanori Uchikawa, Arisa Tanigawa, Takeru Fujii, Yoshiki Miyasaka, Ryo Maeda, Makoto Tachibana, Kazuki Nakao, Akihito Harada, Hiroshi Sasaki

## Abstract

During embryonic development, cellular competence to respond to differentiation signals changes dynamically. Although the mechanisms underlying competence acquisition have been extensively studied, those underlying competence loss remain unclear. In preimplantation mouse embryos, Hippo signaling shifts from regulating trophectoderm (TE) fate specification to promoting epiblast maturation. During the blastocyst stage, inner cell mass (ICM) cells lose TE competence in response to the Hippo signaling effector TEAD– YAP. Here, we show that the pioneer factor SOX2 terminates TE competence in the ICM. SOX2 binding to the TEAD–YAP-dependent TE enhancer (TEE) of the TE regulator *Gata3* induces chromatin closure, suppressing TEE responsiveness to TEAD–YAP activity. This function of SOX2 requires its interaction with the corepressor TLE4 and histone deacetylase. Similar SOX2-dependent chromatin closure also occurs around other TE genes, including the TE enhancer of another TE regulator, *Cdx2*. Thus, SOX2 terminates TE competence in ICM cells by closing Hippo signaling-responsive enhancers.

**Highlights:**

- *Sox2* is required for the loss of trophectoderm (TE) competence in the inner cell mass
- SOX2 closes the chromatin at the TEAD–YAP-dependent TE enhancer (TEE) of *Gata3*
- SOX2 exerts its repressive effects on the TEE via TLE4 and HDACs
- SOX2 terminates TE competence by closing enhancers of TE regulators and other genes
