## Supplementary material for "SOX2 terminates trophectoderm competence in inner cell mass by closing trophectoderm enhancers": Table S1

### Sheet: Sheet1
gene	E3.5_TE	E4.5_TE	DE_label	ens_gene	biotype	chr	baseMean	log2FoldChange	lfcSE	stat	pvalue	padj
Dusp14	〇	-	KO	ENSMUSG00000018648	protein_coding	11	1749.84	2.78364	0.2924	9.51996	1.73247e-21	1.5904e-17
Sord	〇	-	KO	ENSMUSG00000027227	protein_coding	2	5585.86	2.57203	0.376616	6.8293	8.53317e-12	1.95836e-08
AA467197	〇	〇	KO	ENSMUSG00000033213	protein_coding	2	1625.5	3.66682	0.559102	6.55841	5.43834e-11	8.32067e-08
Tdrp	〇	-	KO	ENSMUSG00000050052	protein_coding	8	4646.37	1.98491	0.317099	6.2596	3.85972e-10	5.06174e-07
Timd6	-	-	KO	ENSMUSG00000046974	protein_coding	11	10312.7	3.70792	0.604521	6.13365	8.58868e-10	8.76045e-07
Adap2	〇	-	KO	ENSMUSG00000020709	protein_coding	11	287.128	4.5075	0.744805	6.05192	1.43129e-09	1.15262e-06
Dgka	-	-	KO	ENSMUSG00000025357	protein_coding	10	1344.48	2.29912	0.38042	6.04365	1.50669e-09	1.15262e-06
Atp12a	〇	-	KO	ENSMUSG00000022229	protein_coding	14	883.805	3.05628	0.522603	5.84819	4.96963e-09	3.50932e-06
Tmem125	〇	〇	KO	ENSMUSG00000050854	protein_coding	4	694.266	1.73362	0.300655	5.76613	8.11117e-09	5.02168e-06
2610528J11Rik	〇	〇	KO	ENSMUSG00000028536	protein_coding	4	649.985	2.83271	0.496465	5.70575	1.15831e-08	6.64581e-06
Arhgap8	〇	-	KO	ENSMUSG00000078954	protein_coding	15	1240.26	1.59084	0.281482	5.65166	1.58901e-08	8.10397e-06
Tagln2	〇	〇	KO	ENSMUSG00000026547	protein_coding	1	4342.84	1.37148	0.245526	5.58588	2.32526e-08	1.12347e-05
Zbtb7b	〇	-	KO	ENSMUSG00000028042	protein_coding	3	241.137	2.83964	0.511009	5.55693	2.74559e-08	1.26022e-05
Pramel61	-	-	KO	ENSMUSG00000073723	protein_coding	4	1909.45	5.56255	1.01239	5.49445	3.91924e-08	1.71327e-05
Gata3	〇	〇	KO	ENSMUSG00000015619	protein_coding	2	3195.34	3.03725	0.55394	5.483	4.18178e-08	1.74494e-05
Cdx2	〇	〇	KO	ENSMUSG00000029646	protein_coding	5	2992.48	3.46474	0.638355	5.42761	5.71152e-08	2.18466e-05
Cystm1	〇	〇	KO	ENSMUSG00000046727	protein_coding	18	1859.49	1.68516	0.317409	5.3091	1.10165e-07	4.04525e-05
Crb3	〇	-	KO	ENSMUSG00000044279	protein_coding	17	292.813	2.27092	0.432576	5.24976	1.52297e-07	5.37726e-05
Tceal9	-	〇	KO	ENSMUSG00000042712	protein_coding	X	9170.54	1.01727	0.194113	5.24064	1.60019e-07	5.44064e-05
Syne2	-	-	KO	ENSMUSG00000063450	protein_coding	12	823.354	1.74596	0.337266	5.17681	2.25708e-07	7.4e-05
Rnf11	-	-	KO	ENSMUSG00000028557	protein_coding	4	2729.56	1.64647	0.323001	5.09742	3.44322e-07	0.000108996
Tinagl1	〇	〇	KO	ENSMUSG00000028776	protein_coding	4	1473.14	2.3066	0.453641	5.08464	3.68326e-07	0.000112708
NA	-	-	KO	ENSMUSG00000000325	NA	NA	1916.2	1.39095	0.274821	5.06129	4.1643e-07	0.000123317
Elf3	〇	-	KO	ENSMUSG00000003051	protein_coding	1	4468.07	1.39612	0.278093	5.02032	5.1585e-07	0.0001435
Fam107b	〇	-	KO	ENSMUSG00000026655	protein_coding	2	1291.91	3.47284	0.691018	5.02568	5.01653e-07	0.0001435
Gsk3b	〇	-	KO	ENSMUSG00000022812	protein_coding	16	1518.99	1.79435	0.360159	4.9821	6.28991e-07	0.000169828
Pramel5	-	-	KO	ENSMUSG00000036749	protein_coding	4	1206.6	3.42916	0.689115	4.97617	6.48536e-07	0.000170102
Havcr1	〇	-	KO	ENSMUSG00000040405	protein_coding	11	2286.59	3.1264	0.633058	4.93857	7.86961e-07	0.000195251
Tmem62	〇	-	KO	ENSMUSG00000054484	protein_coding	2	3555.6	3.51582	0.71283	4.93221	8.13062e-07	0.000196419
Atg9a	-	-	KO	ENSMUSG00000033124	protein_coding	1	2286.77	3.86888	0.78649	4.91917	8.6913e-07	0.00020458
Pramel4	-	-	KO	ENSMUSG00000073724	protein_coding	4	2062.8	5.22875	1.06718	4.89957	9.60455e-07	0.000220424
Pla2g15	〇	-	KO	ENSMUSG00000031903	protein_coding	8	3393.05	2.33934	0.480875	4.86475	1.14601e-06	0.000256594
Mettl27	-	-	KO	ENSMUSG00000040557	protein_coding	5	739.861	2.08249	0.429953	4.84353	1.27553e-06	0.000278795
Cldn7	〇	〇	KO	ENSMUSG00000018569	protein_coding	11	1641.9	3.17175	0.661886	4.79199	1.65136e-06	0.000337563
Stx7	-	-	KO	ENSMUSG00000019998	protein_coding	10	2134.46	2.1832	0.455633	4.79158	1.65472e-06	0.000337563
Gm12617	-	-	KO	ENSMUSG00000084034	transcribed_processed_pseudogene	11	997.576	4.72336	0.992374	4.75966	1.93923e-06	0.000387003
Mgarp	-	-	KO	ENSMUSG00000037161	protein_coding	3	2310.44	3.96343	0.835441	4.74412	2.09413e-06	0.000409024
Lrrfip1	〇	〇	KO	ENSMUSG00000026305	protein_coding	1	2663.02	1.68838	0.356232	4.73954	2.14209e-06	0.000409674
Sorbs1	-	-	KO	ENSMUSG00000025006	protein_coding	19	454.834	2.74916	0.582886	4.71647	2.39975e-06	0.000449586
Dppa1	〇	-	KO	ENSMUSG00000064010	protein_coding	11	2094.16	3.19278	0.682491	4.67813	2.89508e-06	0.000511093
Ptges	〇	-	KO	ENSMUSG00000050737	protein_coding	2	5050.99	2.09685	0.449005	4.66999	3.01211e-06	0.00052172
Ccng2	-	-	KO	ENSMUSG00000029385	protein_coding	5	387.794	3.16892	0.680655	4.6557	3.22882e-06	0.000548899
Sgpp1	〇	-	KO	ENSMUSG00000021054	protein_coding	12	4371.95	3.09183	0.6694	4.6188	3.85965e-06	0.000632706
Calcoco2	〇	-	KO	ENSMUSG00000006056	protein_coding	11	13610.2	2.01879	0.439334	4.59511	4.32531e-06	0.000694797
Cat	-	-	KO	ENSMUSG00000027187	protein_coding	2	1474.67	1.15784	0.252143	4.59202	4.38978e-06	0.000694797
Gm2a	〇	〇	KO	ENSMUSG00000000594	protein_coding	11	8519.99	3.82274	0.834217	4.58243	4.5961e-06	0.000715122
Tmem35b	-	-	KO	ENSMUSG00000070737	protein_coding	4	595.29	1.06437	0.233636	4.55568	5.22155e-06	0.000785801
Tfeb	〇	-	KO	ENSMUSG00000023990	protein_coding	17	1056.88	1.58872	0.349252	4.54894	5.39175e-06	0.000798326
Shroom3	〇	-	KO	ENSMUSG00000029381	protein_coding	5	1281.05	2.60663	0.574265	4.53906	5.65048e-06	0.000806464
Trim13	-	-	KO	ENSMUSG00000035235	protein_coding	14	685.057	1.88793	0.415633	4.54231	5.56399e-06	0.000806464
Tmbim1	-	-	KO	ENSMUSG00000006301	protein_coding	1	2243.21	2.14733	0.473309	4.53684	5.71026e-06	0.000806464
Crxos	〇	-	KO	ENSMUSG00000074365	lncRNA	7	7601.59	2.73605	0.608664	4.49517	6.95128e-06	0.000952429
Plpp3	〇	-	KO	ENSMUSG00000028517	protein_coding	4	2338.19	2.2859	0.515596	4.43351	9.27096e-06	0.00125158
Suclg1	-	-	KO	ENSMUSG00000052738	protein_coding	6	5363.64	0.837673	0.191431	4.37586	1.20955e-05	0.00160922
Nek6	〇	〇	KO	ENSMUSG00000026749	protein_coding	2	1447.54	1.52857	0.350907	4.35604	1.32436e-05	0.00173681
Rflnb	〇	〇	KO	ENSMUSG00000020846	protein_coding	11	2254.3	2.97469	0.684772	4.34406	1.39874e-05	0.00179825
Cnn2	〇	〇	KO	ENSMUSG00000004665	protein_coding	10	1969.44	2.32063	0.534432	4.34224	1.41039e-05	0.00179825
Krt8	〇	〇	KO	ENSMUSG00000049382	protein_coding	15	11791	2.36853	0.54699	4.33012	1.49029e-05	0.00187409
Flii	〇	-	KO	ENSMUSG00000002812	protein_coding	11	1213.02	1.26319	0.293252	4.30751	1.65102e-05	0.00202156
Rab20	-	-	KO	ENSMUSG00000031504	protein_coding	8	721.14	2.7127	0.629773	4.30743	1.6516e-05	0.00202156
Esrp2	-	-	KO	ENSMUSG00000084128	protein_coding	8	993.268	2.02394	0.474074	4.26925	1.96133e-05	0.00236364
Arhgdig	-	-	KO	ENSMUSG00000073433	protein_coding	17	256.778	2.779	0.651458	4.26582	1.99172e-05	0.00236364
Rb1cc1	-	-	KO	ENSMUSG00000025907	protein_coding	1	2034.32	1.23796	0.290331	4.26396	2.00832e-05	0.00236364
Ube2e3	-	-	KO	ENSMUSG00000027011	protein_coding	2	1540.55	1.55006	0.365439	4.24162	2.21908e-05	0.00254639
Gm5612	-	-	KO	ENSMUSG00000074501	transcribed_processed_pseudogene	9	744.172	5.25979	1.23934	4.24402	2.19551e-05	0.00254639
Snx1	〇	-	KO	ENSMUSG00000032382	protein_coding	9	7943.86	1.59668	0.378206	4.22171	2.42452e-05	0.00274779
Eps8l2	〇	〇	KO	ENSMUSG00000025504	protein_coding	7	1347.54	1.93117	0.457756	4.21877	2.45638e-05	0.00274994
Akr1b8	〇	-	KO	ENSMUSG00000029762	protein_coding	6	2440.73	2.74705	0.654261	4.19871	2.68442e-05	0.00296904
Pdzk1	〇	-	KO	ENSMUSG00000038298	protein_coding	3	1141.31	1.87723	0.448143	4.1889	2.80305e-05	0.00306333
Patj	-	-	KO	ENSMUSG00000061859	protein_coding	4	950.217	1.71369	0.41023	4.17739	2.94872e-05	0.00318462
Cndp2	〇	-	KO	ENSMUSG00000024644	protein_coding	18	7965.46	2.11293	0.507878	4.16031	3.17815e-05	0.00339249
Pemt	-	-	KO	ENSMUSG00000000301	protein_coding	11	956.557	3.95574	0.951464	4.15753	3.21713e-05	0.00339463
Ppp1r3b	〇	-	KO	ENSMUSG00000046794	protein_coding	8	475.78	4.18541	1.01541	4.1219	3.75767e-05	0.00391993
Klf5	〇	-	KO	ENSMUSG00000005148	protein_coding	14	4715.56	0.760753	0.184939	4.11353	3.8966e-05	0.00397848
Bnip3	-	-	KO	ENSMUSG00000078566	protein_coding	7	4676.69	2.65892	0.646421	4.1133	3.90047e-05	0.00397848
Psap	〇	〇	KO	ENSMUSG00000004207	protein_coding	10	18995.3	2.0876	0.508545	4.10505	4.04231e-05	0.00407785
Rnf19b	-	-	KO	ENSMUSG00000028793	protein_coding	4	1489.71	1.54245	0.379078	4.06894	4.72272e-05	0.00471246
Fam234a	-	-	KO	ENSMUSG00000024187	protein_coding	17	3485.9	2.24554	0.554504	4.04964	5.12963e-05	0.00506344
Lcp1	〇	〇	KO	ENSMUSG00000021998	protein_coding	14	3141.47	2.6409	0.655651	4.0279	5.62762e-05	0.00549591
Dap	-	-	KO	ENSMUSG00000039168	protein_coding	15	793.856	1.05759	0.264693	3.99554	6.45466e-05	0.00623724
Usp53	-	-	KO	ENSMUSG00000039701	protein_coding	3	415.945	1.89702	0.476682	3.97964	6.90208e-05	0.00660011
Gm12616	-	-	KO	ENSMUSG00000095136	transcribed_unprocessed_pseudogene	11	281.449	4.9041	1.2369	3.96483	7.34485e-05	0.00688018
Prkci	-	-	KO	ENSMUSG00000037643	protein_coding	3	3484.02	0.655379	0.165434	3.96156	7.44603e-05	0.0069045
Tmem41b	-	-	KO	ENSMUSG00000047554	protein_coding	7	13719.5	2.68899	0.67937	3.95807	7.55578e-05	0.00693621
Bmyc	〇	〇	KO	ENSMUSG00000049086	protein_coding	2	1284.14	1.49109	0.377851	3.94622	7.9394e-05	0.00707609
Capg	〇	〇	KO	ENSMUSG00000056737	protein_coding	6	483.326	2.32794	0.589727	3.94749	7.89757e-05	0.00707609
Nr5a2	-	-	KO	ENSMUSG00000026398	protein_coding	1	485.806	2.99657	0.759099	3.94753	7.89606e-05	0.00707609
Gsn	〇	〇	KO	ENSMUSG00000026879	protein_coding	2	1257.84	1.95826	0.501417	3.90545	9.40508e-05	0.00822273
Pdzk1ip1	〇	-	KO	ENSMUSG00000028716	protein_coding	4	179.982	2.39852	0.616746	3.88899	0.000100664	0.00863639
Timd5	-	-	KO	ENSMUSG00000078924	protein_coding	11	174.062	2.92419	0.754813	3.87406	0.000107038	0.00909821
Guca1a	-	-	KO	ENSMUSG00000023982	protein_coding	17	378.316	4.28135	1.10655	3.86908	0.000109246	0.00920068
Cnn3	〇	〇	KO	ENSMUSG00000053931	protein_coding	3	24169.1	1.07999	0.279354	3.86604	0.000110619	0.00923166
Id2	〇	〇	KO	ENSMUSG00000020644	protein_coding	12	4062.98	1.47009	0.381039	3.85811	0.000114267	0.0092829
Zfp821	-	-	KO	ENSMUSG00000031728	protein_coding	8	435.206	2.14115	0.554465	3.86165	0.000112625	0.0092829
Frmpd1	-	-	KO	ENSMUSG00000035615	protein_coding	4	958.38	1.4602	0.379248	3.85025	0.000117998	0.00950191
Msn	〇	〇	KO	ENSMUSG00000031207	protein_coding	X	3893.67	1.76464	0.458988	3.84464	0.000120731	0.00963746
Septin8	〇	-	KO	ENSMUSG00000018398	protein_coding	11	1217.42	2.1826	0.571303	3.82039	0.000133241	0.0104543
Krt8-ps	〇	-	KO	ENSMUSG00000109325	processed_pseudogene	7	202.626	2.66722	0.699306	3.8141	0.000136681	0.010586
Flot1	-	-	KO	ENSMUSG00000059714	protein_coding	17	862.244	1.6183	0.424403	3.81312	0.000137226	0.010586
Nell1	-	-	KO	ENSMUSG00000055409	protein_coding	7	166.663	6.67018	1.75147	3.80834	0.000139903	0.0107025
Hipk3	-	-	KO	ENSMUSG00000027177	protein_coding	2	1639.27	1.8845	0.495409	3.80393	0.000142417	0.0108049
Wnt7b	〇	〇	KO	ENSMUSG00000022382	protein_coding	15	691.927	2.25415	0.594013	3.79479	0.000147769	0.011119
Cald1	-	〇	KO	ENSMUSG00000029761	protein_coding	6	410.484	3.81398	1.00781	3.78442	0.000154065	0.0114985
Rfk	〇	-	KO	ENSMUSG00000024712	protein_coding	19	6894.52	1.48934	0.393908	3.78095	0.000156233	0.0115663
Lrrc75a	〇	-	KO	ENSMUSG00000046417	protein_coding	11	625.171	2.21113	0.587569	3.76318	0.000167769	0.0122232
Hoxb9	-	-	KO	ENSMUSG00000020875	protein_coding	11	143.833	6.77771	1.80035	3.76466	0.000166773	0.0122232
Egln1	〇	-	KO	ENSMUSG00000031987	protein_coding	8	914.89	2.13026	0.567645	3.7528	0.000174873	0.0123219
Adh1	〇	-	KO	ENSMUSG00000074207	protein_coding	3	2605.12	3.4596	0.922452	3.75044	0.000176523	0.0123219
Spata13	〇	-	KO	ENSMUSG00000021990	protein_coding	14	1001.28	3.74335	0.996847	3.75519	0.000173213	0.0123219
Krt19	-	〇	KO	ENSMUSG00000020911	protein_coding	11	275.737	6.16678	1.64566	3.7473	0.000178746	0.0123219
Whamm	-	-	KO	ENSMUSG00000045795	protein_coding	7	764.785	2.64786	0.705205	3.75474	0.000173523	0.0123219
Cks2	-	-	KO	ENSMUSG00000062248	protein_coding	13	3466.74	0.798195	0.213056	3.74641	0.000179385	0.0123219
Sik3	-	-	KO	ENSMUSG00000034135	protein_coding	9	260.586	3.16222	0.841982	3.75569	0.000172863	0.0123219
Tpm1	〇	〇	KO	ENSMUSG00000032366	protein_coding	9	4584.06	0.786732	0.210691	3.73406	0.000188416	0.0127468
Reep1	-	-	KO	ENSMUSG00000052852	protein_coding	6	1632.52	1.6994	0.455177	3.73349	0.000188841	0.0127468
Steap3	〇	-	KO	ENSMUSG00000026389	protein_coding	1	1162.06	3.55104	0.953003	3.72616	0.00019442	0.0130275
Isoc1	〇	-	KO	ENSMUSG00000024601	protein_coding	18	2297.82	1.50677	0.405811	3.71299	0.000204828	0.0133356
Myo1d	〇	〇	KO	ENSMUSG00000035441	protein_coding	11	631.45	2.22239	0.598913	3.71071	0.000206683	0.0133616
Gulo	-	-	KO	ENSMUSG00000034450	protein_coding	14	1412.62	5.35083	1.44476	3.7036	0.000212558	0.0136453
Pacsin3	〇	-	KO	ENSMUSG00000027257	protein_coding	2	390.569	2.06967	0.559232	3.70092	0.000214816	0.0136945
Ugcg	-	-	KO	ENSMUSG00000028381	protein_coding	4	2354.71	2.10954	0.571203	3.69315	0.000221491	0.013921
Pard3	-	-	KO	ENSMUSG00000025812	protein_coding	8	1650.24	1.14587	0.310188	3.6941	0.000220669	0.013921
Slc13a2	-	-	KO	ENSMUSG00000001095	protein_coding	11	255.937	5.53726	1.49999	3.69152	0.000222918	0.013921
Ank	〇	-	KO	ENSMUSG00000022265	protein_coding	15	1541.6	2.27515	0.616918	3.68793	0.00022609	0.0139296
St3gal6	〇	〇	KO	ENSMUSG00000022747	protein_coding	16	471.001	2.4914	0.675513	3.68815	0.000225889	0.0139296
Tbx20	-	-	KO	ENSMUSG00000031965	protein_coding	9	428.094	3.25004	0.88337	3.67913	0.000234029	0.0143226
Slc1a1	-	-	KO	ENSMUSG00000024935	protein_coding	19	3046.34	2.60721	0.71301	3.65662	0.000255559	0.0154344
Gata2	〇	〇	KO	ENSMUSG00000015053	protein_coding	6	1094.53	3.22702	0.884872	3.64687	0.000265452	0.0158818
Satb2	〇	〇	KO	ENSMUSG00000038331	protein_coding	1	707.505	2.08069	0.571573	3.64029	0.000272329	0.0158818
Anxa6	〇	〇	KO	ENSMUSG00000018340	protein_coding	11	1514.84	1.43439	0.394239	3.63837	0.000274371	0.0158818
Gkap1	-	-	KO	ENSMUSG00000021552	protein_coding	13	691.285	1.78436	0.490092	3.64086	0.000271734	0.0158818
Cdc14b	-	-	KO	ENSMUSG00000033102	protein_coding	13	1328.64	2.27378	0.624346	3.64186	0.000270673	0.0158818
Pip4p2	-	-	KO	ENSMUSG00000028221	protein_coding	4	1696.09	2.00352	0.550283	3.64088	0.000271704	0.0158818
Litaf	〇	〇	KO	ENSMUSG00000022500	protein_coding	16	3062.26	1.50765	0.415811	3.62581	0.000288061	0.0165275
Timd2	〇	-	KO	ENSMUSG00000040413	protein_coding	11	16592.1	2.22904	0.616768	3.61406	0.000301438	0.0170815
Cmbl	〇	-	KO	ENSMUSG00000022235	protein_coding	15	242.301	5.0451	1.40178	3.59907	0.000319361	0.0179495
Lrrn4	〇	-	KO	ENSMUSG00000043110	protein_coding	2	1258.34	1.02778	0.285652	3.59801	0.000320666	0.0179495
F11r	〇	-	KO	ENSMUSG00000038235	protein_coding	1	4692.56	1.99752	0.555825	3.5938	0.000325896	0.0179753
Chpt1	-	-	KO	ENSMUSG00000060002	protein_coding	10	3214.58	1.32806	0.369474	3.59446	0.000325066	0.0179753
H2bc4	-	-	KO	ENSMUSG00000018102	protein_coding	13	264.775	1.81506	0.505179	3.59291	0.000327001	0.0179753
Arhgap9	〇	-	KO	ENSMUSG00000040345	protein_coding	10	632.753	1.89706	0.528685	3.58827	0.000332881	0.0181896
Leprot	-	-	KO	ENSMUSG00000035212	protein_coding	4	3257.34	1.17559	0.328035	3.58372	0.000338738	0.0184001
Zfp873	-	-	KO	ENSMUSG00000061371	protein_coding	10	200.219	1.65227	0.461615	3.57931	0.0003445	0.018603
Caskin1	〇	-	KO	ENSMUSG00000033597	protein_coding	17	273.078	2.80978	0.786025	3.57467	0.000350674	0.0187162
Arhgef16	-	-	KO	ENSMUSG00000029032	protein_coding	4	434.594	1.80765	0.505535	3.57572	0.000349268	0.0187162
Rogdi	-	-	KO	ENSMUSG00000022540	protein_coding	16	3505.13	1.35127	0.378586	3.56925	0.00035801	0.0189973
Cand1	-	-	KO	ENSMUSG00000020114	protein_coding	10	4077.54	0.785538	0.220316	3.5655	0.000363166	0.0190507
Zfp746	-	-	KO	ENSMUSG00000057691	protein_coding	6	791.679	1.53634	0.43078	3.56641	0.000361903	0.0190507
Wdsub1	-	-	KO	ENSMUSG00000026988	protein_coding	2	398.095	1.41007	0.396276	3.55831	0.000373246	0.0194681
Gdap2	-	-	KO	ENSMUSG00000027865	protein_coding	3	1334.77	1.56543	0.440348	3.55499	0.000377991	0.0194941
Frs2	〇	-	KO	ENSMUSG00000020170	protein_coding	10	2341.22	1.74492	0.492265	3.54468	0.000393085	0.0201593
Septin12	-	-	KO	ENSMUSG00000022542	protein_coding	16	401.111	4.98678	1.41443	3.52565	0.000422448	0.0214258
Cldn4	〇	〇	KO	ENSMUSG00000047501	protein_coding	5	1185.05	1.95433	0.555745	3.5166	0.000437116	0.0220479
Rab11fip1	〇	-	KO	ENSMUSG00000031488	protein_coding	8	1774.51	1.94623	0.557221	3.49275	0.000478074	0.0238517
Atn1	〇	〇	KO	ENSMUSG00000004263	protein_coding	6	300.141	1.55906	0.447609	3.48308	0.000495676	0.023949
Cab39	-	-	KO	ENSMUSG00000036707	protein_coding	1	3965.84	1.08159	0.310471	3.4837	0.000494532	0.023949
Suclg2	-	-	KO	ENSMUSG00000061838	protein_coding	6	2947.06	0.908396	0.260499	3.48713	0.000488228	0.023949
Oaz2	-	-	KO	ENSMUSG00000040652	protein_coding	9	1782.45	0.788414	0.226068	3.48751	0.000487539	0.023949
Sos1	-	-	KO	ENSMUSG00000024241	protein_coding	17	795.519	2.21181	0.635583	3.47997	0.000501472	0.0241021
Csf3r	〇	-	KO	ENSMUSG00000028859	protein_coding	4	496.686	4.27906	1.23393	3.46784	0.000524659	0.0249553
Cyth2	-	-	KO	ENSMUSG00000003269	protein_coding	7	1087.9	0.799407	0.230467	3.46864	0.000523097	0.0249553
Ugp2	〇	〇	KO	ENSMUSG00000001891	protein_coding	11	1757.54	1.25643	0.363286	3.45852	0.000543143	0.0255419
Snx27	-	-	KO	ENSMUSG00000028136	protein_coding	3	1417.31	1.08569	0.314496	3.45215	0.000556145	0.0255419
Cyb561a3	-	-	KO	ENSMUSG00000034445	protein_coding	19	449.446	2.39954	0.695308	3.45104	0.000558421	0.0255419
Lims1	-	-	KO	ENSMUSG00000019920	protein_coding	10	2073.51	1.01942	0.295429	3.45064	0.00055925	0.0255419
Ypel2	-	-	KO	ENSMUSG00000018427	protein_coding	11	1647.19	1.55322	0.449641	3.45436	0.000551599	0.0255419
Dyrk4	-	-	KO	ENSMUSG00000030345	protein_coding	6	227.689	4.08196	1.1822	3.45285	0.000554705	0.0255419
mt-Rnr2	-	-	KO	ENSMUSG00000064339	Mt_rRNA	MT	11115.4	1.53816	0.446391	3.44576	0.000569459	0.0257519
Fam3c	-	-	KO	ENSMUSG00000029672	protein_coding	6	1767.28	1.36332	0.395618	3.44606	0.000568826	0.0257519
Bin2	-	-	KO	ENSMUSG00000098112	protein_coding	15	575.558	2.18705	0.635002	3.44416	0.000572832	0.0257774
Zfat	-	-	KO	ENSMUSG00000022335	protein_coding	15	336.289	4.93604	1.43557	3.43839	0.000585194	0.0262053
Gpcpd1	-	-	KO	ENSMUSG00000027346	protein_coding	2	4110.43	1.84036	0.536278	3.43173	0.000599741	0.0267263
Rbm47	〇	-	KO	ENSMUSG00000070780	protein_coding	5	723.238	1.98631	0.579681	3.42657	0.000611265	0.0271083
Myl12b	〇	〇	KO	ENSMUSG00000034868	protein_coding	17	7042.61	0.893886	0.261159	3.42276	0.000619887	0.0273585
Jund	〇	-	KO	ENSMUSG00000071076	protein_coding	8	451.337	1.22857	0.359154	3.42074	0.000624514	0.0274308
Whrn	-	-	KO	ENSMUSG00000039137	protein_coding	4	331.268	2.99063	0.875872	3.41446	0.00063909	0.0279374
Depdc1a	-	-	KO	ENSMUSG00000028175	protein_coding	3	536.512	2.34023	0.686537	3.40875	0.000652608	0.0283931
Sfn	-	-	KO	ENSMUSG00000047281	protein_coding	4	1642.06	2.5033	0.735569	3.40321	0.000665981	0.0287377
Map1lc3b	-	-	KO	ENSMUSG00000031812	protein_coding	8	11243	1.5021	0.442305	3.39609	0.000683566	0.0290515
Gpd1l	-	-	KO	ENSMUSG00000050627	protein_coding	9	1331.18	1.99286	0.589248	3.38204	0.000719487	0.0301593
Pnck	-	-	KO	ENSMUSG00000002012	protein_coding	X	245.162	3.0138	0.891096	3.38213	0.000719273	0.0301593
St6galnac4	〇	-	KO	ENSMUSG00000079442	protein_coding	2	1538.81	2.47908	0.734192	3.37661	0.00073384	0.0306212
Ldaf1	-	-	KO	ENSMUSG00000030917	protein_coding	7	2033.99	2.71859	0.806323	3.37159	0.000747345	0.0310436
Plet1	〇	〇	KO	ENSMUSG00000032068	protein_coding	9	1297	3.13261	0.930911	3.3651	0.000765168	0.0316407
Adam19	-	〇	KO	ENSMUSG00000011256	protein_coding	11	824.693	1.36378	0.405653	3.36192	0.000774014	0.0317579
Gm8783	-	-	KO	ENSMUSG00000094388	processed_pseudogene	19	628.821	1.31172	0.390208	3.3616	0.000774921	0.0317579
Mospd1	-	-	KO	ENSMUSG00000023074	protein_coding	X	1125.58	1.11442	0.332868	3.34793	0.000814174	0.0332183
Epas1	〇	-	KO	ENSMUSG00000024140	protein_coding	17	1322.99	2.09055	0.62484	3.34575	0.000820616	0.0332593
Gabarapl2	-	-	KO	ENSMUSG00000031950	protein_coding	8	20098.7	1.65749	0.495493	3.34514	0.000822425	0.0332593
Clic4	〇	〇	KO	ENSMUSG00000037242	protein_coding	4	25686.9	1.23149	0.368573	3.34124	0.00083405	0.0335815
Plp2	-	〇	KO	ENSMUSG00000031146	protein_coding	X	1152.52	1.54584	0.462843	3.33987	0.000838162	0.0335997
Trim43a	-	-	KO	ENSMUSG00000090693	protein_coding	9	6935.12	3.96749	1.18934	3.33589	0.00085027	0.0339369
Arpc2	〇	〇	KO	ENSMUSG00000006304	protein_coding	1	15725.7	1.28488	0.386193	3.32704	0.000877729	0.0346483
Epb41l5	〇	-	KO	ENSMUSG00000026383	protein_coding	1	507.527	2.02085	0.607362	3.32726	0.00087703	0.0346483
Swap70	-	-	KO	ENSMUSG00000031015	protein_coding	7	2929.29	1.75072	0.526295	3.32651	0.000879419	0.0346483
Slc49a4	-	-	KO	ENSMUSG00000022848	protein_coding	16	1251.02	1.83586	0.552168	3.32483	0.000884729	0.034687
St6galnac6	〇	-	KO	ENSMUSG00000026811	protein_coding	2	654.36	2.26931	0.683666	3.31932	0.000902362	0.0351004
Enpep	〇	-	KO	ENSMUSG00000028024	protein_coding	3	3991.57	3.32999	1.006	3.31011	0.000932578	0.0359708
Fbxo15	-	-	KO	ENSMUSG00000034391	protein_coding	18	4991.12	1.47167	0.444773	3.30882	0.000936896	0.0359862
Krt18	〇	〇	KO	ENSMUSG00000023043	protein_coding	15	9555.21	2.17605	0.658325	3.30543	0.000948292	0.0362722
Dnase1l1	-	-	KO	ENSMUSG00000019088	protein_coding	X	145.313	3.67548	1.11333	3.30135	0.000962204	0.0366516
Casp6	-	-	KO	ENSMUSG00000027997	protein_coding	3	813.885	1.6275	0.493325	3.29904	0.000970149	0.0368015
Cdh1	〇	〇	KO	ENSMUSG00000000303	protein_coding	8	11308.4	1.30104	0.397078	3.27654	0.00105088	0.0395372
Vnn1	-	-	KO	ENSMUSG00000037440	protein_coding	10	4535.31	1.99449	0.610107	3.26908	0.00107897	0.0404282
Slc39a4	-	-	KO	ENSMUSG00000063354	protein_coding	15	4511.85	2.48767	0.761825	3.26541	0.00109306	0.0406248
Slc44a4	〇	〇	KO	ENSMUSG00000007034	protein_coding	17	393.254	2.54688	0.781155	3.2604	0.00111255	0.0408681
Gpr137b-ps	〇	-	KO	ENSMUSG00000097715	transcribed_unprocessed_pseudogene	13	969.897	2.30255	0.706228	3.26035	0.00111274	0.0408681
Rassf3	-	〇	KO	ENSMUSG00000025795	protein_coding	10	346.305	1.48447	0.455676	3.25773	0.00112306	0.0410746
Gss	-	-	KO	ENSMUSG00000027610	protein_coding	2	1029.88	1.12898	0.34703	3.25327	0.00114086	0.0415598
Mkln1	-	-	KO	ENSMUSG00000025609	protein_coding	6	2374.72	0.848266	0.26246	3.23199	0.00122933	0.0442559
Rbm20	-	-	KO	ENSMUSG00000043639	protein_coding	19	289.51	5.83571	1.80875	3.22638	0.00125365	0.0448148
mt-Nd6	-	-	KO	ENSMUSG00000064368	protein_coding	MT	9239.27	1.13301	0.352205	3.21689	0.00129586	0.0457874
S100a11	〇	〇	KO	ENSMUSG00000027907	protein_coding	3	1963.94	1.43983	0.448004	3.21389	0.00130951	0.0460588
Ptp4a1	-	-	KO	ENSMUSG00000026064	protein_coding	1	12463.7	1.19686	0.372865	3.20991	0.00132777	0.0463456
Ofd1	-	-	KO	ENSMUSG00000040586	protein_coding	X	894.23	1.31626	0.410457	3.20682	0.00134212	0.0466691
Erbb3	〇	-	KO	ENSMUSG00000018166	protein_coding	10	1741.03	1.89667	0.591974	3.20397	0.00135548	0.0469558
Csrp1	〇	〇	KO	ENSMUSG00000026421	protein_coding	1	2466.63	1.60882	0.502327	3.20274	0.00136128	0.0469794
Slc22a5	〇	-	KO	ENSMUSG00000018900	protein_coding	11	713.685	2.3665	0.739148	3.20166	0.0013664	0.0469794
Ect2	-	-	KO	ENSMUSG00000027699	protein_coding	3	4997.54	0.726487	0.227228	3.19717	0.00138781	0.0473611
Timd7-ps	-	-	KO	ENSMUSG00000086909	lncRNA	11	280.425	2.86449	0.895803	3.19768	0.00138538	0.0473611
Wasf2	-	-	KO	ENSMUSG00000028868	protein_coding	4	625.395	0.841036	0.263312	3.19406	0.00140286	0.0476971
Arhgap21	-	-	KO	ENSMUSG00000036591	protein_coding	2	1644.84	0.762548	0.23896	3.19111	0.00141729	0.0480102
Gm17936	-	-	KO	ENSMUSG00000106664	processed_pseudogene	5	586.12	2.35818	0.739843	3.1874	0.00143557	0.0484504
Bag3	-	-	KO	ENSMUSG00000030847	protein_coding	7	717.803	2.10063	0.660104	3.18228	0.00146121	0.0489682
Fbp2	-	-	KO	ENSMUSG00000021456	protein_coding	13	5582.8	2.07677	0.65637	3.16402	0.00155606	0.0517558
Satb1	〇	〇	KO	ENSMUSG00000023927	protein_coding	17	324.59	1.58664	0.503584	3.1507	0.00162879	0.0537853
Tk1	-	-	KO	ENSMUSG00000025574	protein_coding	11	2625.24	0.95194	0.302453	3.1474	0.00164731	0.0540081
Tcf7l2	-	-	KO	ENSMUSG00000024985	protein_coding	19	567.417	2.02663	0.644743	3.14332	0.00167044	0.0545716
Cpt2	-	-	KO	ENSMUSG00000028607	protein_coding	4	1073.13	1.22924	0.391727	3.13799	0.00170111	0.0551808
Mterf4	-	-	KO	ENSMUSG00000026273	protein_coding	1	768.191	1.17366	0.37392	3.13879	0.00169649	0.0551808
Cxadr	-	-	KO	ENSMUSG00000022865	protein_coding	16	1082.4	1.42218	0.454744	3.12742	0.00176348	0.056604
Pxk	-	-	KO	ENSMUSG00000033885	protein_coding	14	2196.02	1.55904	0.499266	3.12266	0.00179224	0.0571246
Cmtr2	-	-	KO	ENSMUSG00000046441	protein_coding	8	371.396	2.39887	0.768071	3.12324	0.00178874	0.0571246
Sun1	-	-	KO	ENSMUSG00000036817	protein_coding	5	4679.3	1.9444	0.623386	3.11909	0.00181412	0.0572897
Gm12183	-	-	KO	ENSMUSG00000082454	processed_pseudogene	11	249.195	3.00553	0.966103	3.11099	0.00186462	0.0586205
Errfi1	〇	〇	KO	ENSMUSG00000028967	protein_coding	4	728.327	2.2349	0.719064	3.10806	0.0018832	0.0590025
Slc25a44	-	-	KO	ENSMUSG00000050144	protein_coding	3	1701.27	1.70552	0.549569	3.10338	0.00191325	0.0595378
Pigz	-	-	KO	ENSMUSG00000045625	protein_coding	16	199.491	3.98765	1.2849	3.10348	0.00191258	0.0595378
Tspan33	-	〇	KO	ENSMUSG00000001763	protein_coding	6	226.613	3.93514	1.26863	3.10188	0.00192296	0.0596378
Zfp808	-	-	KO	ENSMUSG00000074867	protein_coding	13	863.542	1.32914	0.430536	3.08718	0.00202066	0.0624569
Naga	〇	-	KO	ENSMUSG00000022453	protein_coding	15	859.268	1.57228	0.511627	3.07309	0.00211852	0.0650436
Rlim	-	-	KO	ENSMUSG00000056537	protein_coding	X	4831.79	0.81823	0.266401	3.07142	0.00213041	0.0651884
Parp8	-	-	KO	ENSMUSG00000021725	protein_coding	13	410.602	2.4065	0.784761	3.06654	0.0021655	0.065822
Sucla2	-	-	KO	ENSMUSG00000022110	protein_coding	14	5177.06	1.03798	0.338703	3.06458	0.00217973	0.065822
Tbc1d2	〇	〇	KO	ENSMUSG00000039813	protein_coding	4	543.566	2.453	0.801912	3.05894	0.00222125	0.0666374
Dkkl1	〇	-	KO	ENSMUSG00000030792	protein_coding	7	282.784	0.850761	0.279025	3.04905	0.00229565	0.0686451
Slmap	-	-	KO	ENSMUSG00000021870	protein_coding	14	2177.91	0.787213	0.258543	3.0448	0.00232832	0.0693961
NA	-	-	KO	ENSMUSG00000097542	NA	NA	1007.41	1.06075	0.348519	3.04359	0.00233777	0.0694521
Mcur1	〇	-	KO	ENSMUSG00000021371	protein_coding	13	362.202	1.70809	0.561571	3.04162	0.00235305	0.0694566
Smim13	-	-	KO	ENSMUSG00000091264	protein_coding	13	608.951	1.78002	0.585159	3.04193	0.00235063	0.0694566
Eeig1	-	-	KO	ENSMUSG00000039157	protein_coding	2	965.697	1.78124	0.586306	3.03808	0.00238091	0.0700537
Tbrg1	-	〇	KO	ENSMUSG00000011114	protein_coding	9	9834.23	0.753461	0.248482	3.03226	0.00242731	0.0711908
Dennd4c	-	-	KO	ENSMUSG00000038024	protein_coding	4	605.017	1.68439	0.555968	3.02965	0.0024484	0.0715806
Nynrin	〇	-	KO	ENSMUSG00000075592	protein_coding	14	2099.67	1.23156	0.408568	3.01434	0.00257538	0.0744989
Khnyn	〇	-	KO	ENSMUSG00000047153	protein_coding	14	634.433	1.40542	0.466201	3.01461	0.00257307	0.0744989
Nsmce4a	-	-	KO	ENSMUSG00000040331	protein_coding	7	6021.06	0.878197	0.292487	3.00252	0.00267756	0.0768125
Flvcr2	-	-	KO	ENSMUSG00000034258	protein_coding	12	1612.56	1.16569	0.389854	2.99008	0.00278902	0.0787791
Nudt4	-	-	KO	ENSMUSG00000020029	protein_coding	10	5839.94	0.765307	0.255934	2.99025	0.00278745	0.0787791
Nhsl3	-	-	KO	ENSMUSG00000050390	protein_coding	4	607.916	2.05107	0.68838	2.97956	0.00288659	0.0812849
Actr3	〇	-	KO	ENSMUSG00000026341	protein_coding	1	7955.03	0.743693	0.24977	2.97751	0.00290601	0.0815028
Pik3r6	〇	-	KO	ENSMUSG00000046207	protein_coding	11	233.784	4.56867	1.53472	2.97687	0.00291208	0.0815028
Dennd2b	-	-	KO	ENSMUSG00000031024	protein_coding	7	1543.4	1.05311	0.354213	2.97311	0.00294796	0.0817697
Slc38a4	-	-	KO	ENSMUSG00000022464	protein_coding	15	4542.76	1.9117	0.643356	2.97145	0.00296399	0.081956
Lgals8	-	-	KO	ENSMUSG00000057554	protein_coding	13	1063.88	1.63683	0.551505	2.96793	0.00299815	0.0826517
Fabp3	〇	〇	KO	ENSMUSG00000028773	protein_coding	4	24025.9	0.870043	0.293525	2.96412	0.00303551	0.083182
Cdkn1a	-	-	KO	ENSMUSG00000023067	protein_coding	17	567.667	2.01203	0.682124	2.94966	0.00318124	0.0866581
Cdkn2c	〇	-	KO	ENSMUSG00000028551	protein_coding	4	316.264	1.55557	0.529431	2.9382	0.00330124	0.0891336
St14	〇	〇	KO	ENSMUSG00000031995	protein_coding	9	2198.59	1.70194	0.579818	2.93531	0.00333219	0.0896513
Frmd4b	〇	-	KO	ENSMUSG00000030064	protein_coding	6	643.556	1.99413	0.679879	2.93307	0.00335628	0.089827
Tln1	〇	〇	KO	ENSMUSG00000028465	protein_coding	4	1627.46	0.787462	0.268677	2.93089	0.00337996	0.0899364
Flot2	〇	-	KO	ENSMUSG00000061981	protein_coding	11	1463.93	1.58781	0.542263	2.92811	0.00341025	0.08996
mt-Nd4	-	-	KO	ENSMUSG00000064363	protein_coding	MT	19598.8	1.12033	0.382576	2.92839	0.00340725	0.08996
Etfb	-	-	KO	ENSMUSG00000004610	protein_coding	7	2282.81	0.89866	0.307939	2.91831	0.00351936	0.0917833
mt-Co1	-	-	KO	ENSMUSG00000064351	protein_coding	MT	101881	1.03887	0.356198	2.91656	0.0035392	0.0920393
Gabarapl1	-	-	KO	ENSMUSG00000030161	protein_coding	6	337.355	1.81216	0.622554	2.91086	0.0036044	0.0932067
Gm15446	-	-	KO	ENSMUSG00000090015	protein_coding	5	394.89	0.977414	0.336697	2.90295	0.0036967	0.095058
Anln	-	〇	KO	ENSMUSG00000036777	protein_coding	9	4379.2	1.32241	0.456344	2.89784	0.00375739	0.0952885
Bltp1	-	-	KO	ENSMUSG00000037270	protein_coding	3	1316.49	0.834902	0.287985	2.89911	0.00374219	0.0952885
Rbm14	-	-	KO	ENSMUSG00000006456	protein_coding	19	1169.8	1.10816	0.382411	2.89783	0.00375756	0.0952885
Khdc3	-	-	KO	ENSMUSG00000092622	protein_coding	9	7618.22	2.27786	0.785881	2.89848	0.00374977	0.0952885
Gca	-	-	KO	ENSMUSG00000026893	protein_coding	2	1429.54	2.20405	0.761288	2.89516	0.00378968	0.095313
Gm3724	-	-	KO	ENSMUSG00000106133	processed_pseudogene	5	1004.44	1.69032	0.583731	2.89572	0.00378293	0.095313
Rgs11	-	-	KO	ENSMUSG00000024186	protein_coding	17	629.691	5.16377	1.79296	2.88003	0.00397635	0.0984821
Mbnl2	〇	〇	KO	ENSMUSG00000022139	protein_coding	14	946.259	3.24898	1.12925	2.8771	0.00401344	0.0990414
