## Supplementary material for "SOX2 terminates trophectoderm competence in inner cell mass by closing trophectoderm enhancers": Table S2

### Sheet: Sheet1
gene	E3.5_TE	E4.5_TE	DE_label	ens_gene	biotype	chr	baseMean	log2FoldChange	lfcSE	stat	pvalue	padj
Cyp2b23	-	-	WT	ENSMUSG00000040650	protein_coding	7	453.012	-8.08682	0.949743	-8.51474	1.66964e-17	7.66363e-14
Gjc1	-	-	WT	ENSMUSG00000034520	protein_coding	11	268.559	-8.19661	0.970683	-8.44416	3.06232e-17	9.3707e-14
Hells	-	-	WT	ENSMUSG00000025001	protein_coding	19	4399.6	-1.05539	0.160696	-6.56767	5.11097e-11	8.32067e-08
Rrp1b	-	-	WT	ENSMUSG00000058392	protein_coding	17	2455.98	-1.34225	0.215984	-6.21461	5.14538e-10	5.90432e-07
Myc	-	〇	WT	ENSMUSG00000022346	protein_coding	15	2475.47	-1.79128	0.293912	-6.0946	1.09709e-09	1.00712e-06
Utf1	-	-	WT	ENSMUSG00000047751	protein_coding	7	1388.42	-3.09012	0.536089	-5.76418	8.20535e-09	5.02168e-06
Agpat5	-	〇	WT	ENSMUSG00000031467	protein_coding	8	2326.89	-1.82506	0.322603	-5.65729	1.53778e-08	8.10397e-06
Cth	-	-	WT	ENSMUSG00000028179	protein_coding	3	4173.26	-1.33311	0.244474	-5.45297	4.95361e-08	1.97714e-05
Rbfa	-	-	WT	ENSMUSG00000024570	protein_coding	18	1316.95	-1.66841	0.336308	-4.96096	7.01473e-07	0.000178876
Pecam1	-	-	WT	ENSMUSG00000020717	protein_coding	11	816.239	-5.47123	1.14016	-4.79864	1.59749e-06	0.000337563
Set	-	-	WT	ENSMUSG00000054766	protein_coding	2	11525.6	-0.747082	0.158623	-4.70979	2.4797e-06	0.000455274
Slc7a3	-	-	WT	ENSMUSG00000031297	protein_coding	X	1107.55	-2.15646	0.458411	-4.70419	2.54872e-06	0.00045877
Gm8116	-	-	WT	ENSMUSG00000059422	processed_pseudogene	9	776.571	-1.28866	0.277407	-4.64535	3.39493e-06	0.000566644
Ppa1	-	-	WT	ENSMUSG00000020089	protein_coding	10	3300.39	-0.978084	0.213871	-4.57324	4.80246e-06	0.000734776
Tdh	-	-	WT	ENSMUSG00000021953	protein_coding	14	1244.27	-5.38527	1.19125	-4.5207	6.16362e-06	0.000857304
Grsf1	-	-	WT	ENSMUSG00000044221	protein_coding	5	3157.57	-1.48483	0.373532	-3.97513	7.03422e-05	0.00665712
Ssr2	-	-	WT	ENSMUSG00000041355	protein_coding	3	6992.63	-1.17248	0.298495	-3.92799	8.56603e-05	0.00756117
Mylpf	〇	-	WT	ENSMUSG00000030672	protein_coding	7	1226.95	-1.79555	0.460171	-3.90191	9.5435e-05	0.00826503
Pycr2	-	-	WT	ENSMUSG00000026520	protein_coding	1	1773.46	-1.28021	0.331815	-3.8582	0.000114223	0.0092829
Gmppb	-	-	WT	ENSMUSG00000070284	protein_coding	9	1216.48	-1.14739	0.299938	-3.82541	0.000130555	0.0103319
Ccdc115	-	-	WT	ENSMUSG00000042111	protein_coding	1	1065.45	-1.15739	0.308987	-3.74574	0.000179863	0.0123219
Tcof1	-	〇	WT	ENSMUSG00000024613	protein_coding	18	3280.88	-0.650098	0.174808	-3.71893	0.000200069	0.0132724
P3h1	-	-	WT	ENSMUSG00000028641	protein_coding	4	868.326	-2.11028	0.567614	-3.7178	0.000200965	0.0132724
Wars1	-	-	WT	ENSMUSG00000021266	protein_coding	12	4553.01	-1.22443	0.329625	-3.71462	0.000203507	0.0133356
Epop	-	-	WT	ENSMUSG00000043439	protein_coding	11	5353.86	-1.10693	0.301939	-3.66607	0.000246308	0.0149742
Colgalt1	-	-	WT	ENSMUSG00000034807	protein_coding	8	1633.13	-1.38807	0.381579	-3.63771	0.000275077	0.0158818
Phc1	-	-	WT	ENSMUSG00000040669	protein_coding	6	606.471	-3.98484	1.10143	-3.61788	0.000297027	0.0169361
Pfkp	-	〇	WT	ENSMUSG00000021196	protein_coding	13	1967.65	-1.4652	0.411982	-3.55646	0.00037589	0.0194941
Uhrf1	-	-	WT	ENSMUSG00000001228	protein_coding	17	3853.72	-1.04812	0.296061	-3.5402	0.000399829	0.0203913
Rrp9	-	-	WT	ENSMUSG00000041506	protein_coding	9	1409.32	-0.794446	0.227455	-3.49276	0.00047805	0.0238517
Cdh4	-	-	WT	ENSMUSG00000000305	protein_coding	2	1345.51	-1.52958	0.438963	-3.48452	0.000493018	0.023949
Wdr43	-	-	WT	ENSMUSG00000041057	protein_coding	17	6176.9	-1.07661	0.30882	-3.4862	0.000489931	0.023949
Usp10	-	-	WT	ENSMUSG00000031826	protein_coding	8	4293.29	-0.727715	0.210846	-3.4514	0.000557678	0.0255419
Traip	-	-	WT	ENSMUSG00000032586	protein_coding	9	1215.97	-0.849649	0.245881	-3.45552	0.000549225	0.0255419
Gcsh	-	-	WT	ENSMUSG00000034424	protein_coding	8	4326.21	-0.741465	0.217893	-3.40288	0.000666789	0.0287377
Ift46	-	-	WT	ENSMUSG00000002031	protein_coding	9	1699	-1.36088	0.400075	-3.40157	0.000669992	0.0287408
P4ha1	-	-	WT	ENSMUSG00000019916	protein_coding	10	2340.06	-0.986063	0.290134	-3.39865	0.000677196	0.0289147
Ifitm2	-	-	WT	ENSMUSG00000060591	protein_coding	7	421.692	-1.9707	0.581538	-3.38878	0.000702041	0.0296993
Gart	-	-	WT	ENSMUSG00000022962	protein_coding	16	3407.22	-1.11747	0.336203	-3.32381	0.000887957	0.034687
Carnmt1	-	-	WT	ENSMUSG00000024726	protein_coding	19	3864.16	-0.971115	0.293114	-3.3131	0.000922683	0.0357394
Pusl1	-	-	WT	ENSMUSG00000051557	protein_coding	4	899.055	-1.25524	0.380847	-3.29591	0.000981032	0.0370612
Exosc2	-	-	WT	ENSMUSG00000039356	protein_coding	2	1838.23	-0.704731	0.215677	-3.26753	0.00108491	0.0404857
Mettl25b	-	-	WT	ENSMUSG00000004896	protein_coding	3	1031.84	-0.739111	0.226701	-3.26029	0.00111297	0.0408681
Pdia6	-	-	WT	ENSMUSG00000020571	protein_coding	12	15211.6	-1.16517	0.358336	-3.2516	0.00114756	0.0416388
Znhit6	-	-	WT	ENSMUSG00000074182	protein_coding	3	1543.01	-1.04869	0.323776	-3.23893	0.00119979	0.0433624
Gmcl1	-	-	WT	ENSMUSG00000001157	protein_coding	6	1650.34	-0.717444	0.222383	-3.22616	0.00125462	0.0448148
Srsf3	-	〇	WT	ENSMUSG00000071172	protein_coding	17	10950.1	-0.481067	0.149498	-3.21788	0.00129142	0.0457874
Cops7a	-	-	WT	ENSMUSG00000030127	protein_coding	6	5940.36	-0.786905	0.244632	-3.21668	0.00129681	0.0457874
Emc8	-	-	WT	ENSMUSG00000031819	protein_coding	8	1722.57	-0.962634	0.299849	-3.2104	0.00132551	0.0463456
Nup62cl	-	〇	WT	ENSMUSG00000072944	protein_coding	X	1511.56	-1.05341	0.331031	-3.18221	0.00146158	0.0489682
Schip1	-	-	WT	ENSMUSG00000027777	protein_coding	3	333.436	-1.30012	0.408872	-3.17977	0.0014739	0.0492015
Gar1	-	〇	WT	ENSMUSG00000028010	protein_coding	3	1741.28	-0.903083	0.286264	-3.15472	0.0016065	0.0532405
Odc1	-	-	WT	ENSMUSG00000011179	protein_coding	12	11097.4	-1.1749	0.373118	-3.14887	0.00163901	0.0539288
Rnf157	-	-	WT	ENSMUSG00000052949	protein_coding	11	163.771	-3.84627	1.2277	-3.1329	0.00173091	0.0559499
Tmem97	-	-	WT	ENSMUSG00000037278	protein_coding	11	3400.59	-0.745125	0.237919	-3.13185	0.0017371	0.0559528
Ints11	-	-	WT	ENSMUSG00000029034	protein_coding	4	2336.81	-0.855806	0.274151	-3.12166	0.00179837	0.0571246
Cnpy2	-	-	WT	ENSMUSG00000025381	protein_coding	10	2129.08	-1.22441	0.392592	-3.11877	0.00181605	0.0572897
Sde2	-	-	WT	ENSMUSG00000038806	protein_coding	1	2546.67	-0.542652	0.176555	-3.07355	0.00211528	0.0650436
Mib2	-	-	WT	ENSMUSG00000029060	protein_coding	4	1199.56	-0.874359	0.284767	-3.07044	0.00213744	0.0651884
Denr	-	-	WT	ENSMUSG00000023106	protein_coding	5	3480.03	-0.621363	0.202739	-3.06485	0.00217782	0.065822
Nsun2	-	-	WT	ENSMUSG00000021595	protein_coding	13	7959.62	-0.82157	0.268575	-3.05899	0.00222084	0.0666374
Mms19	-	-	WT	ENSMUSG00000025159	protein_coding	19	1220.47	-1.18869	0.394426	-3.01372	0.00258068	0.0744989
Lrrc34	-	-	WT	ENSMUSG00000027702	protein_coding	3	316.701	-4.45579	1.47724	-3.0163	0.00255884	0.0744989
Fam25a	-	-	WT	ENSMUSG00000043681	protein_coding	14	302.117	-4.3139	1.43319	-3.01001	0.00261241	0.0751785
Chchd10	〇	-	WT	ENSMUSG00000049422	protein_coding	10	1306.55	-1.24968	0.417461	-2.99353	0.00275775	0.0786215
Sarnp	-	-	WT	ENSMUSG00000078427	protein_coding	10	3878.22	-0.826753	0.276113	-2.99425	0.00275119	0.0786215
Wdr18	-	-	WT	ENSMUSG00000035754	protein_coding	10	2498.4	-1.07562	0.359697	-2.99035	0.00278661	0.0787791
Znrf1	-	-	WT	ENSMUSG00000033545	protein_coding	8	554.554	-0.942873	0.317138	-2.97307	0.00294834	0.0817697
Lman2	-	-	WT	ENSMUSG00000021484	protein_coding	13	6655.15	-1.04946	0.352829	-2.97441	0.00293553	0.0817697
Sirt1	-	-	WT	ENSMUSG00000020063	protein_coding	10	528.319	-1.04845	0.353371	-2.967	0.00300723	0.0826537
Nedd4	-	-	WT	ENSMUSG00000032216	protein_coding	9	5010.6	-0.812286	0.275203	-2.95159	0.00316147	0.0863758
Adap1	〇	-	WT	ENSMUSG00000056413	protein_coding	5	183.034	-4.43073	1.50318	-2.94757	0.00320285	0.0869888
Rrp8	-	-	WT	ENSMUSG00000030888	protein_coding	7	1452.46	-0.712125	0.241812	-2.94496	0.00322997	0.0874664
Trp53	-	-	WT	ENSMUSG00000059552	protein_coding	11	1833.28	-1.2378	0.421796	-2.93458	0.00333995	0.0896513
Ran	-	-	WT	ENSMUSG00000029430	protein_coding	5	16003.9	-0.432254	0.147464	-2.93125	0.00337597	0.0899364
Fez1	-	-	WT	ENSMUSG00000032118	protein_coding	9	200.434	-3.76679	1.28637	-2.92822	0.00340909	0.08996
Rnf220	-	-	WT	ENSMUSG00000028677	protein_coding	4	2414.89	-0.441345	0.150847	-2.92577	0.00343602	0.0903801
Rrp7a	-	-	WT	ENSMUSG00000018040	protein_coding	15	1747.53	-0.979048	0.334845	-2.92388	0.00345699	0.0906718
Psph	-	〇	WT	ENSMUSG00000029446	protein_coding	5	3111.97	-0.997593	0.341756	-2.91902	0.00351131	0.0917833
Samm50	-	-	WT	ENSMUSG00000022437	protein_coding	15	2810.87	-0.691616	0.237283	-2.91473	0.00355995	0.0923173
Dars1	-	-	WT	ENSMUSG00000026356	protein_coding	1	5587.94	-0.814816	0.280056	-2.90948	0.00362031	0.0933553
Nrg4	-	-	WT	ENSMUSG00000032311	protein_coding	9	389.397	-0.751766	0.259165	-2.90073	0.00372296	0.0952885
Rcc2	-	-	WT	ENSMUSG00000040945	protein_coding	4	1937.76	-1.6643	0.574714	-2.89587	0.00378103	0.095313
Sumo1	-	-	WT	ENSMUSG00000026021	protein_coding	1	6686.82	-0.545061	0.188322	-2.89429	0.00380011	0.0953143
Ankrd11	-	-	WT	ENSMUSG00000035569	protein_coding	8	2700.5	-1.02948	0.356586	-2.88706	0.00388862	0.0972684
Nop16	-	-	WT	ENSMUSG00000025869	protein_coding	13	2592.56	-1.165	0.403913	-2.88428	0.00392306	0.0978633
Id3	-	-	WT	ENSMUSG00000007872	protein_coding	4	598.985	-3.37362	1.1715	-2.87974	0.00398005	0.0984821
Fsaf1	-	-	WT	ENSMUSG00000031984	protein_coding	8	2932.81	-0.764508	0.265367	-2.88094	0.0039649	0.0984821
