## Supplementary material for "SOX2 terminates trophectoderm competence in inner cell mass by closing trophectoderm enhancers": Table S3

### Sheet: goenrichment_res_table - コピー
Cluster	ID	Description	GeneRatio	BgRatio	RichFactor	FoldEnrichment	zScore	pvalue	p.adjust	qvalue	geneID	Count
KO	GO:0072659	protein localization to plasma membrane	19/242	312/25730	0.0608974	6.47476	9.48031	1.54143e-10	4.86168e-07	4.09372e-07	Tmbim1/Actr3/F11r/Stx7/Flot2/Slmap/Krt18/Flot1/Crb3/Sorbs1/Prkci/Snx27/Pdzk1/Dennd4c/Sfn/Errfi1/Arhgef16/Tspan33/Cdh1	19
KO	GO:1990778	protein localization to cell periphery	21/242	410/25730	0.0512195	5.44578	8.84217	3.92108e-10	6.18354e-07	5.20678e-07	Tmbim1/Actr3/F11r/Stx7/Flot2/Slmap/Krt18/Gsk3b/Flot1/Crb3/Slc1a1/Sorbs1/Prkci/Snx27/Pdzk1/Dennd4c/Sfn/Errfi1/Arhgef16/Tspan33/Cdh1	21
KO	GO:0007163	establishment or maintenance of cell polarity	15/242	241/25730	0.0622407	6.61757	8.53752	1.03502e-08	1.08816e-05	9.16269e-06	Actr3/Lims1/Flot2/Syne2/Wnt7b/Gsk3b/Crb3/Gata3/Gsn/Prkci/Cdx2/Frmd4b/Atn1/Pard3/Msn	15
KO	GO:0001892	embryonic placenta development	11/242	121/25730	0.0909091	9.66566	9.31	2.08734e-08	1.64586e-05	1.38588e-05	Krt19/Zfat/Wnt7b/Krt8/Tfeb/Epas1/Cdx2/Gata2/Crxos/Egln1/St14	11
KO	GO:0007015	actin filament organization	20/242	478/25730	0.041841	4.44863	7.41591	3.15627e-08	1.99098e-05	1.67648e-05	Arpc2/Actr3/F11r/Tagln2/Cnn2/Flii/Myo1d/Lcp1/Sorbs1/Gsn/Prkci/Cnn3/Wasf2/Shroom3/Cald1/Capg/Whamm/Swap70/Tpm1/Khdc3	20
KO	GO:0001890	placenta development	13/242	201/25730	0.0646766	6.87657	8.14997	6.46509e-08	3.39848e-05	2.86165e-05	Adam19/Krt19/Zfat/Wnt7b/Krt8/Tfeb/Epas1/Cdx2/Gata2/Crxos/Cdh1/Egln1/St14	13
KO	GO:0010038	response to metal ion	17/242	381/25730	0.0446194	4.74404	7.17421	1.42381e-07	6.41528e-05	5.40191e-05	Slc13a2/Id2/Atp12a/Gsk3b/Guca1a/Slc1a1/Gsn/Cat/Sord/Gss/Ect2/Casp6/Clic4/Bnip3/Jund/Cdh1/mt-Co1	17
KO	GO:0097284	hepatocyte apoptotic process	6/242	27/25730	0.222222	23.6272	11.4623	1.63223e-07	6.43508e-05	5.41858e-05	Lims1/Krt8/Krt18/Gsk3b/Gsn/Casp6	6
KO	GO:0002064	epithelial cell development	14/242	264/25730	0.0530303	5.6383	7.38129	2.34635e-07	8.22265e-05	6.92379e-05	Nr5a2/F11r/Psap/Frs2/Klf5/Epas1/Sfn/Clic4/Shroom3/Gata2/Cdh1/Pard3/St14/Msn	14
KO	GO:0031032	actomyosin structure organization	12/242	224/25730	0.0535714	5.69584	6.87808	1.55565e-06	0.000490652	0.000413148	Csrp1/F11r/Cnn2/Flii/Krt19/Krt8/Sorbs1/Ect2/Cnn3/Wasf2/Anln/Tpm1	12
KO	GO:0045216	cell-cell junction organization	12/242	240/25730	0.05	5.31612	6.54583	3.18386e-06	0.00086958	0.00073222	F11r/Lims1/Cldn7/Cxadr/Flot1/Crb3/Ect2/Prkci/Whrn/Cldn4/Cdh1/Pard3	12
KO	GO:1905475	regulation of protein localization to membrane	11/242	200/25730	0.055	5.84773	6.70624	3.30849e-06	0.00086958	0.00073222	Tmbim1/Actr3/Stx7/Gsk3b/Sorbs1/Gsn/Prkci/Snx27/Sfn/Arhgef16/Cdh1	11
KO	GO:0071800	podosome assembly	5/242	27/25730	0.185185	19.6893	9.46749	4.81432e-06	0.00113088	0.000952246	Arpc2/Lcp1/Bin2/Gsn/Msn	5
KO	GO:0006664	glycolipid metabolic process	8/242	101/25730	0.0792079	8.42157	7.28185	5.19287e-06	0.00113088	0.000952246	Psap/Gm2a/Naga/Pigz/St3gal6/St6galnac4/St6galnac6/Ugcg	8
KO	GO:1903509	liposaccharide metabolic process	8/242	102/25730	0.0784314	8.33901	7.23654	5.58957e-06	0.00113088	0.000952246	Psap/Gm2a/Naga/Pigz/St3gal6/St6galnac4/St6galnac6/Ugcg	8
KO	GO:0030835	negative regulation of actin filament depolymerization	6/242	48/25730	0.125	13.2903	8.30462	5.73687e-06	0.00113088	0.000952246	Arpc2/Flii/Gsn/Capg/Swap70/Tpm1	6
KO	GO:0006643	membrane lipid metabolic process	11/242	215/25730	0.0511628	5.43975	6.36987	6.6101e-06	0.00122637	0.00103265	Psap/Gm2a/Pemt/Sgpp1/Naga/Pigz/St3gal6/St6galnac4/St6galnac6/Ugcg/Pla2g15	11
KO	GO:1904019	epithelial cell apoptotic process	8/242	112/25730	0.0714286	7.59445	6.81501	1.11812e-05	0.0019592	0.00164972	Lims1/Krt8/Krt18/Gsk3b/Tcf7l2/Gsn/Usp53/Casp6	8
KO	GO:0008544	epidermis development	15/242	421/25730	0.0356295	3.78821	5.62056	1.21145e-05	0.00201101	0.00169334	Psap/Sgpp1/Cdkn1a/Slc44a4/Satb1/Sos1/Ugcg/Whrn/Sfn/Clic4/Errfi1/Cldn4/Fam3c/Cdh1/St14	15
KO	GO:0030834	regulation of actin filament depolymerization	6/242	57/25730	0.105263	11.1918	7.50589	1.58082e-05	0.00249295	0.00209916	Arpc2/Flii/Gsn/Capg/Swap70/Tpm1	6
KO	GO:0071248	cellular response to metal ion	10/242	195/25730	0.0512821	5.45243	6.08131	1.70691e-05	0.00256362	0.00215867	Slc13a2/Id2/Guca1a/Slc1a1/Gsn/Ect2/Clic4/Bnip3/Jund/Cdh1	10
KO	GO:0071801	regulation of podosome assembly	4/242	18/25730	0.222222	23.6272	9.35729	2.10582e-05	0.00301898	0.0025421	Arpc2/Lcp1/Gsn/Msn	4
KO	GO:0030042	actin filament depolymerization	6/242	62/25730	0.0967742	10.2893	7.13563	2.57509e-05	0.00346742	0.0029197	Arpc2/Flii/Gsn/Capg/Swap70/Tpm1	6
KO	GO:1903076	regulation of protein localization to plasma membrane	8/242	126/25730	0.0634921	6.75062	6.30518	2.63849e-05	0.00346742	0.0029197	Tmbim1/Actr3/Stx7/Sorbs1/Prkci/Sfn/Arhgef16/Cdh1	8
KO	GO:0006911	phagocytosis, engulfment	6/242	65/25730	0.0923077	9.81437	6.93312	3.37962e-05	0.00426373	0.00359022	Dppa1/Timd2/Havcr1/Bin2/Gsn/Gata2	6
KO	GO:0005977	glycogen metabolic process	7/242	97/25730	0.0721649	7.67274	6.41567	3.7361e-05	0.00426517	0.00359143	Rb1cc1/Ugp2/Gsk3b/Sorbs1/Tcf7l2/Gabarapl1/Ppp1r3b	7
KO	GO:0030010	establishment of cell polarity	9/242	172/25730	0.0523256	5.56338	5.85111	3.85676e-05	0.00426517	0.00359143	Flot2/Gsk3b/Crb3/Gata3/Gsn/Prkci/Frmd4b/Pard3/Msn	9
KO	GO:1904375	regulation of protein localization to cell periphery	9/242	172/25730	0.0523256	5.56338	5.85111	3.85676e-05	0.00426517	0.00359143	Tmbim1/Actr3/Stx7/Gsk3b/Sorbs1/Prkci/Sfn/Arhgef16/Cdh1	9
KO	GO:0015980	energy derivation by oxidation of organic compounds	15/242	466/25730	0.0321888	3.42239	5.14207	3.92168e-05	0.00426517	0.00359143	Rb1cc1/Ugp2/Sucla2/Gsk3b/Sorbs1/Tcf7l2/Cat/Suclg1/Suclg2/Gabarapl1/Etfb/Ppp1r3b/mt-Co1/mt-Nd4/mt-Nd6	15
KO	GO:0044042	glucan metabolic process	7/242	99/25730	0.0707071	7.51774	6.33116	4.26132e-05	0.00448007	0.00377239	Rb1cc1/Ugp2/Gsk3b/Sorbs1/Tcf7l2/Gabarapl1/Ppp1r3b	7
KO	GO:0051693	actin filament capping	5/242	42/25730	0.119048	12.6574	7.36738	4.52206e-05	0.00460083	0.00387407	Arpc2/Flii/Gsn/Capg/Tpm1	5
KO	GO:0032970	regulation of actin filament-based process	14/242	421/25730	0.0332542	3.53566	5.11147	5.01559e-05	0.0048534	0.00408675	Arpc2/Actr3/F11r/Cnn2/Flii/Gsn/Ect2/Wasf2/Arhgef16/Capg/Whamm/Swap70/Pard3/Tpm1	14
KO	GO:0045197	establishment or maintenance of epithelial cell apical/basal polarity	5/242	43/25730	0.116279	12.3631	7.26648	5.07806e-05	0.0048534	0.00408675	Crb3/Prkci/Cdx2/Pard3/Msn	5
KO	GO:0051494	negative regulation of cytoskeleton organization	9/242	180/25730	0.05	5.31612	5.6622	5.49449e-05	0.00506875	0.00426808	Arpc2/F11r/Flii/Rbm14/Gsn/Wasf2/Capg/Swap70/Tpm1	9
KO	GO:0032984	protein-containing complex disassembly	11/242	271/25730	0.0405904	4.31567	5.3467	5.6248e-05	0.00506875	0.00426808	Arpc2/Flii/Calcoco2/Gsn/Capg/Gabarapl1/Swap70/Bnip3/Gabarapl2/Map1lc3b/Tpm1	11
KO	GO:0043244	regulation of protein-containing complex disassembly	8/242	142/25730	0.056338	5.98999	5.81001	6.1962e-05	0.00542856	0.00457105	Arpc2/Flii/Calcoco2/Gsn/Capg/Swap70/Bnip3/Tpm1	8
KO	GO:0099024	plasma membrane invagination	6/242	74/25730	0.0810811	8.62073	6.39689	7.06429e-05	0.00602183	0.00507062	Dppa1/Timd2/Havcr1/Bin2/Gsn/Gata2	6
KO	GO:0009913	epidermal cell differentiation	11/242	280/25730	0.0392857	4.17695	5.20831	7.53458e-05	0.0062537	0.00526586	Psap/Sgpp1/Cdkn1a/Slc44a4/Ugcg/Whrn/Sfn/Clic4/Errfi1/Fam3c/St14	11
KO	GO:0007009	plasma membrane organization	9/242	189/25730	0.047619	5.06297	5.46269	8.00261e-05	0.00647186	0.00544955	Atg9a/Psap/Bin2/Flot1/Gsn/Pacsin3/Ugcg/Whamm/Tmem41b	9
KO	GO:0035088	establishment or maintenance of apical/basal cell polarity	5/242	49/25730	0.102041	10.8492	6.72427	9.60847e-05	0.00739149	0.00622392	Crb3/Prkci/Cdx2/Pard3/Msn	5
KO	GO:0061245	establishment or maintenance of bipolar cell polarity	5/242	49/25730	0.102041	10.8492	6.72427	9.60847e-05	0.00739149	0.00622392	Crb3/Prkci/Cdx2/Pard3/Msn	5
KO	GO:0051016	barbed-end actin filament capping	4/242	27/25730	0.148148	15.7515	7.47267	0.000113003	0.00848598	0.00714552	Arpc2/Flii/Gsn/Capg	4
KO	GO:0006112	energy reserve metabolic process	7/242	116/25730	0.0603448	6.416	5.69666	0.000116611	0.00855329	0.0072022	Rb1cc1/Ugp2/Gsk3b/Sorbs1/Tcf7l2/Gabarapl1/Ppp1r3b	7
KO	GO:0000045	autophagosome assembly	8/242	156/25730	0.0512821	5.45243	5.43514	0.000119659	0.00857741	0.00722251	Rb1cc1/Atg9a/Gabarapl1/Tmem41b/Bag3/Bnip3/Gabarapl2/Map1lc3b	8
KO	GO:0140694	membraneless organelle assembly	14/242	459/25730	0.0305011	3.24295	4.7246	0.000125083	0.00860062	0.00724205	Arpc2/Mterf4/Csrp1/Flii/Krt19/Lcp1/Bin2/Krt8/Rbm14/Gsn/Tpm1/Khdc3/mt-Rnr2/Msn	14
KO	GO:0010324	membrane invagination	6/242	82/25730	0.0731707	7.77968	5.99157	0.000125437	0.00860062	0.00724205	Dppa1/Timd2/Havcr1/Bin2/Gsn/Gata2	6
KO	GO:0005976	polysaccharide metabolic process	7/242	118/25730	0.059322	6.30726	5.63042	0.000129778	0.00870893	0.00733326	Rb1cc1/Ugp2/Gsk3b/Sorbs1/Tcf7l2/Gabarapl1/Ppp1r3b	7
KO	GO:0006665	sphingolipid metabolic process	8/242	159/25730	0.0503145	5.34955	5.36069	0.000136519	0.00897043	0.00755344	Psap/Gm2a/Pemt/Sgpp1/St6galnac4/St6galnac6/Ugcg/Pla2g15	8
KO	GO:1901880	negative regulation of protein depolymerization	6/242	85/25730	0.0705882	7.5051	5.85347	0.000153044	0.00985104	0.00829496	Arpc2/Flii/Gsn/Capg/Swap70/Tpm1	6
KO	GO:0006687	glycosphingolipid metabolic process	5/242	55/25730	0.0909091	9.66566	6.26873	0.000167439	0.010482	0.00882625	Psap/Gm2a/St6galnac4/St6galnac6/Ugcg	5
KO	GO:2000171	negative regulation of dendrite development	3/242	12/25730	0.25	26.5806	8.63642	0.000169792	0.010482	0.00882625	Gsk3b/Mgarp/Cyth2	3
KO	GO:0043588	skin development	12/242	361/25730	0.033241	3.53426	4.72503	0.000173362	0.010482	0.00882625	Psap/Sgpp1/Cdkn1a/Sos1/Tcf7l2/Ugcg/Sfn/Clic4/Errfi1/Cldn4/Cdh1/St14	12
KO	GO:1905037	autophagosome organization	8/242	165/25730	0.0484848	5.15502	5.21727	0.00017614	0.010482	0.00882625	Rb1cc1/Atg9a/Gabarapl1/Tmem41b/Bag3/Bnip3/Gabarapl2/Map1lc3b	8
KO	GO:0045214	sarcomere organization	5/242	56/25730	0.0892857	9.49306	6.19959	0.000182457	0.0106568	0.00897346	Csrp1/Flii/Krt19/Krt8/Tpm1	5
KO	GO:0032956	regulation of actin cytoskeleton organization	12/242	368/25730	0.0326087	3.46703	4.64471	0.000206829	0.0118607	0.00998716	Arpc2/Actr3/F11r/Flii/Gsn/Ect2/Wasf2/Arhgef16/Capg/Whamm/Swap70/Tpm1	12
KO	GO:0033005	positive regulation of mast cell activation	3/242	13/25730	0.230769	24.5359	8.27073	0.000219198	0.0123455	0.0103954	Dppa1/Timd2/Havcr1	3
KO	GO:0070830	bicellular tight junction assembly	6/242	93/25730	0.0645161	6.8595	5.51595	0.000250596	0.0137599	0.0115864	F11r/Cldn7/Ect2/Cldn4/Cdh1/Pard3	6
KO	GO:1903533	regulation of protein targeting	5/242	60/25730	0.0833333	8.86019	5.93946	0.000253036	0.0137599	0.0115864	Arpc2/Actr3/Slc1a1/Pdzk1/Bag3	5
KO	GO:0006104	succinyl-CoA metabolic process	3/242	14/25730	0.214286	22.7834	7.94398	0.000277044	0.0142041	0.0119604	Sucla2/Suclg1/Suclg2	3
KO	GO:0071803	positive regulation of podosome assembly	3/242	14/25730	0.214286	22.7834	7.94398	0.000277044	0.0142041	0.0119604	Arpc2/Lcp1/Msn	3
KO	GO:0007033	vacuole organization	10/242	273/25730	0.03663	3.89459	4.68507	0.000279782	0.0142041	0.0119604	Rb1cc1/Atg9a/Tfeb/Gabarapl1/Tmem41b/Bag3/Bnip3/Rab20/Gabarapl2/Map1lc3b	10
KO	GO:0043242	negative regulation of protein-containing complex disassembly	6/242	95/25730	0.0631579	6.71509	5.43776	0.000281308	0.0142041	0.0119604	Arpc2/Flii/Gsn/Capg/Swap70/Tpm1	6
KO	GO:0002696	positive regulation of leukocyte activation	12/242	381/25730	0.0314961	3.34873	4.50057	0.000283721	0.0142041	0.0119604	Nr5a2/Vnn1/Dppa1/Timd2/Havcr1/Pik3r6/Flot2/Lgals8/Cdkn1a/Gata3/Zbtb7b/Jund	12
KO	GO:1902904	negative regulation of supramolecular fiber organization	8/242	178/25730	0.0449438	4.77853	4.92915	0.000294885	0.014228	0.0119805	Arpc2/F11r/Flii/Gsn/Wasf2/Capg/Swap70/Tpm1	8
KO	GO:0045010	actin nucleation	5/242	62/25730	0.0806452	8.57438	5.81833	0.000295271	0.014228	0.0119805	Arpc2/Actr3/Gsn/Wasf2/Whamm	5
KO	GO:0097581	lamellipodium organization	6/242	96/25730	0.0625	6.64514	5.3995	0.000297732	0.014228	0.0119805	Arpc2/Actr3/Spata13/Wasf2/Whamm/Snx1	6
KO	GO:0002066	columnar/cuboidal epithelial cell development	4/242	35/25730	0.114286	12.1511	6.4325	0.000317832	0.0149618	0.0125984	Klf5/Shroom3/Gata2/Cdh1	4
KO	GO:0030048	actin filament-based movement	7/242	138/25730	0.0507246	5.39316	5.04215	0.000340377	0.0153353	0.0129129	Myo1d/Syne2/Gsn/Wasf2/Pard3/Tpm1/Gpd1l	7
KO	GO:0030837	negative regulation of actin filament polymerization	5/242	64/25730	0.078125	8.30643	5.70253	0.000342644	0.0153353	0.0129129	Arpc2/Flii/Gsn/Capg/Tpm1	5
KO	GO:0051127	positive regulation of actin nucleation	3/242	15/25730	0.2	21.2645	7.6496	0.000343904	0.0153353	0.0129129	Gsn/Wasf2/Whamm	3
KO	GO:0016051	carbohydrate biosynthetic process	9/242	230/25730	0.0391304	4.16044	4.69129	0.000348171	0.0153353	0.0129129	Ugp2/Fbp2/Gulo/Gsk3b/Sorbs1/Tcf7l2/St6galnac6/Sord/Ppp1r3b	9
KO	GO:0120192	tight junction assembly	6/242	99/25730	0.0606061	6.44378	5.28794	0.000351557	0.0153353	0.0129129	F11r/Cldn7/Ect2/Cldn4/Cdh1/Pard3	6
KO	GO:0090162	establishment of epithelial cell polarity	4/242	36/25730	0.111111	11.8136	6.3264	0.000354939	0.0153353	0.0129129	Crb3/Frmd4b/Pard3/Msn	4
KO	GO:0110053	regulation of actin filament organization	10/242	283/25730	0.0353357	3.75697	4.54421	0.000371825	0.0158478	0.0133444	Arpc2/Actr3/F11r/Flii/Gsn/Wasf2/Capg/Whamm/Swap70/Tpm1	10
KO	GO:0022409	positive regulation of cell-cell adhesion	11/242	338/25730	0.0325444	3.46019	4.4364	0.000384853	0.0161844	0.0136279	Nr5a2/F11r/Vnn1/Adam19/Pik3r6/Flot2/Lgals8/Flot1/Gata3/Zbtb7b/Cdh1	11
KO	GO:0030216	keratinocyte differentiation	8/242	187/25730	0.0427807	4.54855	4.74555	0.000410318	0.0166884	0.0140523	Psap/Sgpp1/Cdkn1a/Ugcg/Sfn/Clic4/Errfi1/St14	8
KO	GO:0043297	apical junction assembly	6/242	102/25730	0.0588235	6.25425	5.1809	0.000412713	0.0166884	0.0140523	F11r/Cldn7/Ect2/Cldn4/Cdh1/Pard3	6
KO	GO:1901879	regulation of protein depolymerization	6/242	102/25730	0.0588235	6.25425	5.1809	0.000412713	0.0166884	0.0140523	Arpc2/Flii/Gsn/Capg/Swap70/Tpm1	6
KO	GO:0006677	glycosylceramide metabolic process	3/242	16/25730	0.1875	19.9354	7.38247	0.000420333	0.0167814	0.0141306	Psap/St6galnac6/Ugcg	3
KO	GO:0007264	small GTPase-mediated signal transduction	13/242	461/25730	0.0281996	2.99824	4.21848	0.000459549	0.0181177	0.0152558	F11r/Arhgap9/Erbb3/Arhgap8/Arhgdig/Cdkn1a/Flot1/Sos1/Dennd4c/Wasf2/Arhgef16/Cyth2/Eps8l2	13
KO	GO:0022411	cellular component disassembly	13/242	462/25730	0.0281385	2.99175	4.20942	0.000468979	0.0182612	0.0153767	Arpc2/Flii/Calcoco2/Lcp1/Flot1/Gsn/Capg/Gabarapl1/Swap70/Bnip3/Gabarapl2/Map1lc3b/Tpm1	13
KO	GO:0090313	regulation of protein targeting to membrane	4/242	39/25730	0.102564	10.9049	6.03172	0.000484792	0.0183754	0.0154728	Arpc2/Actr3/Slc1a1/Pdzk1	4
KO	GO:0032535	regulation of cellular component size	12/242	406/25730	0.0295567	3.14253	4.24009	0.0005009	0.0183754	0.0154728	Rb1cc1/Arpc2/Actr3/Flii/Wnt7b/Gsk3b/Gsn/Capg/Swap70/Cdh1/Tpm1/Msn	12
KO	GO:0050867	positive regulation of cell activation	12/242	406/25730	0.0295567	3.14253	4.24009	0.0005009	0.0183754	0.0154728	Nr5a2/Vnn1/Dppa1/Timd2/Havcr1/Pik3r6/Flot2/Lgals8/Cdkn1a/Gata3/Zbtb7b/Jund	12
KO	GO:0019377	glycolipid catabolic process	3/242	17/25730	0.176471	18.7628	7.13855	0.000506868	0.0183754	0.0154728	Psap/Gm2a/Naga	3
KO	GO:0051014	actin filament severing	3/242	17/25730	0.176471	18.7628	7.13855	0.000506868	0.0183754	0.0154728	Flii/Gsn/Capg	3
KO	GO:0071285	cellular response to lithium ion	3/242	17/25730	0.176471	18.7628	7.13855	0.000506868	0.0183754	0.0154728	Slc13a2/Id2/Cdh1	3
KO	GO:0120193	tight junction organization	6/242	107/25730	0.0560748	5.962	5.0117	0.000532776	0.0190952	0.0160789	F11r/Cldn7/Ect2/Cldn4/Cdh1/Pard3	6
KO	GO:0000422	autophagy of mitochondrion	6/242	109/25730	0.0550459	5.8526	4.94699	0.000587762	0.0208292	0.017539	Rb1cc1/Atg9a/Gabarapl1/Bnip3/Gabarapl2/Map1lc3b	6
KO	GO:0016236	macroautophagy	11/242	359/25730	0.0306407	3.25779	4.19771	0.000635334	0.0219986	0.0185236	Rb1cc1/Atg9a/Calcoco2/Lgals8/Trim13/Gabarapl1/Tmem41b/Bag3/Bnip3/Gabarapl2/Map1lc3b	11
KO	GO:0006575	modified amino acid metabolic process	8/242	200/25730	0.04	4.25289	4.49998	0.000639479	0.0219986	0.0185236	Vnn1/Slc22a5/Pemt/Slc1a1/Gata3/Gss/Cpt2/Pla2g15	8
KO	GO:0090316	positive regulation of intracellular protein transport	6/242	111/25730	0.0540541	5.74715	4.88388	0.000647055	0.0219986	0.0185236	Gsk3b/Ect2/Sfn/Bag3/Cdh1/Oaz2	6
KO	GO:0032386	regulation of intracellular transport	10/242	304/25730	0.0328947	3.49744	4.2682	0.000648657	0.0219986	0.0185236	Lcp1/Arhgap8/Gsk3b/Ect2/Sfn/Reep1/Bag3/Cdh1/Oaz2/Msn	10
KO	GO:0032388	positive regulation of intracellular transport	7/242	154/25730	0.0454545	4.83283	4.64852	0.000657049	0.0220461	0.0185637	Gsk3b/Ect2/Sfn/Bag3/Cdh1/Oaz2/Msn	7
KO	GO:0030032	lamellipodium assembly	5/242	74/25730	0.0675676	7.18394	5.19084	0.000670887	0.0222734	0.0187551	Arpc2/Actr3/Spata13/Wasf2/Whamm	5
KO	GO:0009311	oligosaccharide metabolic process	4/242	43/25730	0.0930233	9.89045	5.68529	0.000706312	0.0227268	0.0191368	Gm2a/Naga/St6galnac4/St6galnac6	4
KO	GO:0006672	ceramide metabolic process	6/242	113/25730	0.0530973	5.64543	4.82228	0.000710881	0.0227268	0.0191368	Psap/Gm2a/St6galnac4/St6galnac6/Ugcg/Pla2g15	6
KO	GO:0051101	regulation of DNA binding	3/242	19/25730	0.157895	16.7877	6.70793	0.000712321	0.0227268	0.0191368	Id2/Gata3/Hipk3	3
KO	GO:0009247	glycolipid biosynthetic process	5/242	75/25730	0.0666667	7.08815	5.14495	0.000713365	0.0227268	0.0191368	Pigz/St3gal6/St6galnac4/St6galnac6/Ugcg	5
KO	GO:0097191	extrinsic apoptotic signaling pathway	9/242	255/25730	0.0352941	3.75255	4.30427	0.000731733	0.0230789	0.0194333	Rb1cc1/Tmbim1/Erbb3/Sgpp1/Krt8/Krt18/Gsk3b/Tcf7l2/Bag3	9
KO	GO:0061436	establishment of skin barrier	4/242	44/25730	0.0909091	9.66566	5.60572	0.000771258	0.0240846	0.0202802	Ugcg/Sfn/Cldn4/Cdh1	4
KO	GO:0040037	negative regulation of fibroblast growth factor receptor signaling pathway	3/242	20/25730	0.15	15.9483	6.51641	0.000832228	0.0254839	0.0214585	Tcf7l2/Gata3/Ofd1	3
KO	GO:0097320	plasma membrane tubulation	3/242	20/25730	0.15	15.9483	6.51641	0.000832228	0.0254839	0.0214585	Bin2/Pacsin3/Whamm	3
KO	GO:0034314	Arp2/3 complex-mediated actin nucleation	4/242	45/25730	0.0888889	9.45087	5.52865	0.00084031	0.025484	0.0214585	Arpc2/Actr3/Wasf2/Whamm	4
KO	GO:0031333	negative regulation of protein-containing complex assembly	7/242	161/25730	0.0434783	4.62271	4.49305	0.000853856	0.0256482	0.0215968	Arpc2/Flii/Cldn7/Gsk3b/Gsn/Capg/Tpm1	7
KO	GO:0030239	myofibril assembly	5/242	79/25730	0.0632911	6.72926	4.96948	0.000903645	0.0266364	0.0224289	Csrp1/Flii/Krt19/Krt8/Tpm1	5
KO	GO:0046824	positive regulation of nucleocytoplasmic transport	5/242	79/25730	0.0632911	6.72926	4.96948	0.000903645	0.0266364	0.0224289	Gsk3b/Ect2/Sfn/Bag3/Cdh1	5
KO	GO:0048640	negative regulation of developmental growth	6/242	119/25730	0.0504202	5.36079	4.64597	0.000931901	0.0266767	0.0224628	Actr3/Gsk3b/Cxadr/Cdkn1a/Tcf7l2/Cdh1	6
KO	GO:0001824	blastocyst development	7/242	164/25730	0.0426829	4.53815	4.42912	0.000951256	0.0266767	0.0224628	Elf3/Nr5a2/Pemt/Arhgdig/Cdx2/Crxos/Cdh1	7
KO	GO:0008064	regulation of actin polymerization or depolymerization	7/242	164/25730	0.0426829	4.53815	4.42912	0.000951256	0.0266767	0.0224628	Arpc2/Actr3/Flii/Gsn/Capg/Swap70/Tpm1	7
KO	GO:0032272	negative regulation of protein polymerization	5/242	80/25730	0.0625	6.64514	4.92751	0.000956598	0.0266767	0.0224628	Arpc2/Flii/Gsn/Capg/Tpm1	5
KO	GO:0032868	response to insulin	10/242	320/25730	0.03125	3.32257	4.07374	0.000958729	0.0266767	0.0224628	Gkap1/Gsk3b/Sos1/Sorbs1/Cat/Prkci/Zbtb7b/Dennd4c/Fabp3/Errfi1	10
KO	GO:0010226	response to lithium ion	3/242	21/25730	0.142857	15.1889	6.33822	0.000964218	0.0266767	0.0224628	Slc13a2/Id2/Cdh1	3
KO	GO:0046827	positive regulation of protein export from nucleus	3/242	21/25730	0.142857	15.1889	6.33822	0.000964218	0.0266767	0.0224628	Gsk3b/Sfn/Bag3	3
KO	GO:0071375	cellular response to peptide hormone stimulus	11/242	379/25730	0.0290237	3.08587	3.98622	0.000987947	0.0270955	0.0228155	Gkap1/Klf5/Gsk3b/Sos1/Sorbs1/Prkci/Mgarp/Zbtb7b/Dennd4c/Leprot/Errfi1	11
KO	GO:0009612	response to mechanical stimulus	9/242	268/25730	0.0335821	3.57053	4.12187	0.00103819	0.028228	0.0237691	F11r/Cnn2/Gsk3b/Gsn/Usp53/Whrn/Bag3/Bnip3/Jund	9
KO	GO:0030832	regulation of actin filament length	7/242	167/25730	0.0419162	4.45662	4.36672	0.0010572	0.0284993	0.0239975	Arpc2/Actr3/Flii/Gsn/Capg/Swap70/Tpm1	7
KO	GO:0032365	intracellular lipid transport	4/242	48/25730	0.0833333	8.86019	5.31118	0.00107351	0.0286936	0.0241611	Sgpp1/Cpt2/Fabp3/Tmem41b	4
KO	GO:2000114	regulation of establishment of cell polarity	3/242	22/25730	0.136364	14.4985	6.17183	0.00110875	0.0293864	0.0247445	Flot2/Gata3/Gsn	3
KO	GO:0010639	negative regulation of organelle organization	11/242	386/25730	0.0284974	3.02991	3.91547	0.00114433	0.0300769	0.0253259	Arpc2/F11r/Flii/Rbm14/Gsn/Wasf2/Capg/Swap70/Bnip3/Tpm1/Khdc3	11
KO	GO:0046686	response to cadmium ion	4/242	49/25730	0.0816327	8.67937	5.24287	0.00116039	0.0302469	0.025469	Gsn/Cat/Sord/Gss	4
KO	GO:0120032	regulation of plasma membrane bounded cell projection assembly	8/242	220/25730	0.0363636	3.86627	4.16029	0.00118386	0.0306057	0.0257711	Arpc2/Actr3/Syne2/Klf5/Gsk3b/Wasf2/Eps8l2/Anln	8
KO	GO:0007043	cell-cell junction assembly	7/242	171/25730	0.0409357	4.35238	4.28578	0.00121265	0.031095	0.0261832	F11r/Cldn7/Flot1/Ect2/Cldn4/Cdh1/Pard3	7
KO	GO:0008543	fibroblast growth factor receptor signaling pathway	5/242	85/25730	0.0588235	6.25425	4.72792	0.00125665	0.0316964	0.0266896	Frs2/Sos1/Tcf7l2/Gata3/Ofd1	5
KO	GO:0006656	phosphatidylcholine biosynthetic process	3/242	23/25730	0.130435	13.8681	6.01596	0.00126625	0.0316964	0.0266896	Chpt1/Pemt/Fabp3	3
KO	GO:0061709	reticulophagy	3/242	23/25730	0.130435	13.8681	6.01596	0.00126625	0.0316964	0.0266896	Rb1cc1/Atg9a/Bnip3	3
KO	GO:0060491	regulation of cell projection assembly	8/242	223/25730	0.0358744	3.81425	4.1128	0.00129042	0.0320471	0.0269849	Arpc2/Actr3/Syne2/Klf5/Gsk3b/Wasf2/Eps8l2/Anln	8
KO	GO:0120034	positive regulation of plasma membrane bounded cell projection assembly	6/242	127/25730	0.0472441	5.0231	4.42862	0.0013047	0.0321485	0.0270703	Arpc2/Actr3/Gsk3b/Wasf2/Eps8l2/Anln	6
KO	GO:0003382	epithelial cell morphogenesis	4/242	51/25730	0.0784314	8.33901	5.11193	0.00134872	0.0324722	0.0273429	Clic4/Cdh1/Pard3/St14	4
KO	GO:0005978	glycogen biosynthetic process	4/242	51/25730	0.0784314	8.33901	5.11193	0.00134872	0.0324722	0.0273429	Ugp2/Gsk3b/Sorbs1/Ppp1r3b	4
KO	GO:0009250	glucan biosynthetic process	4/242	51/25730	0.0784314	8.33901	5.11193	0.00134872	0.0324722	0.0273429	Ugp2/Gsk3b/Sorbs1/Ppp1r3b	4
KO	GO:0051402	neuron apoptotic process	11/242	395/25730	0.0278481	2.96087	3.82683	0.00137486	0.0328508	0.0276616	Tmbim1/Erbb3/Gsk3b/Slc1a1/Gata3/Prkci/Usp53/Casp6/Atn1/Bnip3/Egln1	11
KO	GO:0035089	establishment of apical/basal cell polarity	3/242	24/25730	0.125	13.2903	5.86951	0.00143715	0.034081	0.0286975	Crb3/Prkci/Msn	3
KO	GO:0090150	establishment of protein localization to membrane	9/242	282/25730	0.0319149	3.39327	3.93767	0.00147691	0.0347625	0.0292714	Arpc2/Actr3/Krt18/Slc1a1/Snx27/Pdzk1/Frmpd1/Reep1/Pard3	9
KO	GO:0002065	columnar/cuboidal epithelial cell differentiation	6/242	131/25730	0.0458015	4.86972	4.32669	0.0015292	0.0357266	0.0300831	Nr5a2/Klf5/Shroom3/Cdx2/Gata2/Cdh1	6
KO	GO:0051261	protein depolymerization	6/242	133/25730	0.0451128	4.7965	4.27726	0.00165191	0.0381225	0.0321006	Arpc2/Flii/Gsn/Capg/Swap70/Tpm1	6
KO	GO:0045444	fat cell differentiation	9/242	287/25730	0.0313589	3.33415	3.87469	0.00166565	0.0381225	0.0321006	Id2/Klf5/Gsk3b/Tcf7l2/Zbtb7b/Fabp3/Gata2/Dkkl1/Bnip3	9
KO	GO:0010508	positive regulation of autophagy	7/242	181/25730	0.038674	4.11191	4.09384	0.0016801	0.0381225	0.0321006	Rb1cc1/Calcoco2/Trim13/Gsk3b/Tfeb/Bag3/Bnip3	7
KO	GO:0033157	regulation of intracellular protein transport	7/242	181/25730	0.038674	4.11191	4.09384	0.0016801	0.0381225	0.0321006	Lcp1/Gsk3b/Ect2/Sfn/Bag3/Cdh1/Oaz2	7
KO	GO:0000380	alternative mRNA splicing, via spliceosome	5/242	91/25730	0.0549451	5.84189	4.50854	0.00170244	0.0383536	0.0322952	Mbnl2/Rbm14/Rbm20/Rbm47/Esrp2	5
KO	GO:0051017	actin filament bundle assembly	7/242	182/25730	0.0384615	4.08932	4.07541	0.00173361	0.0387787	0.0326531	F11r/Lcp1/Sorbs1/Wasf2/Cald1/Swap70/Tpm1	7
KO	GO:0000423	mitophagy	5/242	92/25730	0.0543478	5.77839	4.47388	0.00178671	0.039433	0.0332041	Atg9a/Gabarapl1/Bnip3/Gabarapl2/Map1lc3b	5
KO	GO:0050790	regulation of catalytic activity	9/242	290/25730	0.0310345	3.29966	3.83756	0.00178786	0.039433	0.0332041	Tmbim1/Cand1/Pik3r6/Cdc14b/Hipk3/Ect2/Tbc1d2/Errfi1/Arhgef16	9
KO	GO:0061162	establishment of monopolar cell polarity	3/242	26/25730	0.115385	12.268	5.60122	0.00182075	0.0397301	0.0334543	Crb3/Prkci/Msn	3
KO	GO:0048562	embryonic organ morphogenesis	10/242	349/25730	0.0286533	3.04648	3.75075	0.00182653	0.0397301	0.0334543	Satb2/Frs2/Hoxb9/Id2/Slc44a4/Tcf7l2/Gata3/Whrn/Gata2/Tbx20	10
KO	GO:1905477	positive regulation of protein localization to membrane	5/242	93/25730	0.0537634	5.71625	4.43973	0.00187398	0.0404832	0.0340884	Actr3/Sorbs1/Prkci/Snx27/Arhgef16	5
KO	GO:0061572	actin filament bundle organization	7/242	185/25730	0.0378378	4.02301	4.0209	0.00190211	0.0408113	0.0343647	F11r/Lcp1/Sorbs1/Wasf2/Cald1/Swap70/Tpm1	7
KO	GO:1902905	positive regulation of supramolecular fiber organization	7/242	186/25730	0.0376344	4.00138	4.00298	0.00196101	0.0417908	0.0351894	Arpc2/Actr3/Gsn/Wasf2/Whamm/Swap70/Tpm1	7
KO	GO:0042063	gliogenesis	11/242	415/25730	0.026506	2.81818	3.63851	0.00202533	0.0424895	0.0357778	Actr3/Erbb3/Id2/Syne2/Sos1/Tcf7l2/Prkci/Cdkn2c/Sun1/Bnip3/Pard3	11
KO	GO:0032878	regulation of establishment or maintenance of cell polarity	3/242	27/25730	0.111111	11.8136	5.47786	0.00203422	0.0424895	0.0357778	Flot2/Gata3/Gsn	3
KO	GO:0061339	establishment or maintenance of monopolar cell polarity	3/242	27/25730	0.111111	11.8136	5.47786	0.00203422	0.0424895	0.0357778	Crb3/Prkci/Msn	3
KO	GO:0033003	regulation of mast cell activation	3/242	28/25730	0.107143	11.3917	5.36083	0.00226262	0.0463396	0.0390197	Dppa1/Timd2/Havcr1	3
KO	GO:0051560	mitochondrial calcium ion homeostasis	3/242	28/25730	0.107143	11.3917	5.36083	0.00226262	0.0463396	0.0390197	Anxa6/Mcur1/Bnip3	3
KO	GO:1903909	regulation of receptor clustering	3/242	28/25730	0.107143	11.3917	5.36083	0.00226262	0.0463396	0.0390197	Sorbs1/Gsn/Snx27	3
KO	GO:0008360	regulation of cell shape	6/242	144/25730	0.0416667	4.4301	4.02196	0.00246564	0.0498502	0.0419758	F11r/Myl12b/Shroom3/Mkln1/Tpm1/Msn	6
KO	GO:0030833	regulation of actin filament polymerization	6/242	144/25730	0.0416667	4.4301	4.02196	0.00246564	0.0498502	0.0419758	Arpc2/Actr3/Flii/Gsn/Capg/Tpm1	6
WT	GO:0016072	rRNA metabolic process	14/77	261/25730	0.0536398	17.9241	15.0559	4.09422e-14	7.06254e-11	5.43023e-11	Sde2/Wdr18/Trp53/Myc/Rrp7a/Rrp1b/Wdr43/Tcof1/Rbfa/Exosc2/Gar1/Znhit6/Rrp8/Rrp9	14
WT	GO:0042254	ribosome biogenesis	13/77	318/25730	0.0408805	13.6605	12.446	1.11134e-11	9.58532e-09	7.36995e-09	Sde2/Wdr18/Nop16/Rrp7a/Rrp1b/Wdr43/Rbfa/Exosc2/Gar1/Znhit6/Ran/Rrp8/Rrp9	13
WT	GO:0006364	rRNA processing	11/77	217/25730	0.0506912	16.9388	12.9179	4.88685e-11	2.80994e-08	2.1605e-08	Sde2/Wdr18/Rrp7a/Rrp1b/Wdr43/Rbfa/Exosc2/Gar1/Znhit6/Rrp8/Rrp9	11
WT	GO:0009069	serine family amino acid metabolic process	4/77	35/25730	0.114286	38.1892	12.0619	3.61719e-06	0.00155991	0.00119938	Tdh/Cth/Psph/Gcsh	4
WT	GO:0034644	cellular response to UV	5/77	97/25730	0.0515464	17.2245	8.77094	1.09379e-05	0.00377359	0.00290143	Sde2/Sirt1/Trp53/Myc/Nedd4	5
WT	GO:0006913	nucleocytoplasmic transport	8/77	381/25730	0.0209974	7.0164	6.48196	1.85507e-05	0.00457141	0.00351486	Sumo1/Sarnp/Trp53/Nsun2/Srsf3/Ran/Nedd4/Nup62cl	8
WT	GO:0051169	nuclear transport	8/77	381/25730	0.0209974	7.0164	6.48196	1.85507e-05	0.00457141	0.00351486	Sumo1/Sarnp/Trp53/Nsun2/Srsf3/Ran/Nedd4/Nup62cl	8
WT	GO:0044027	negative regulation of gene expression via chromosomal CpG island methylation	3/77	19/25730	0.157895	52.7614	12.3655	2.41228e-05	0.00485947	0.00373634	Myc/Uhrf1/Hells	3
WT	GO:0071482	cellular response to light stimulus	5/77	117/25730	0.042735	14.2802	7.88776	2.7144e-05	0.00485947	0.00373634	Sde2/Sirt1/Trp53/Myc/Nedd4	5
WT	GO:0006403	RNA localization	6/77	197/25730	0.0304569	10.1773	7.08413	2.81709e-05	0.00485947	0.00373634	Sarnp/Nsun2/Srsf3/Znhit6/Ran/Nup62cl	6
WT	GO:1901605	alpha-amino acid metabolic process	6/77	213/25730	0.028169	9.41284	6.75469	4.35924e-05	0.00683608	0.00525612	Pycr2/Odc1/Tdh/Cth/Psph/Gcsh	6
WT	GO:0009411	response to UV	5/77	163/25730	0.0306748	10.2502	6.4907	0.000131212	0.016049	0.0123397	Sde2/Sirt1/Trp53/Myc/Nedd4	5
WT	GO:0050657	nucleic acid transport	5/77	169/25730	0.0295858	9.88627	6.34982	0.000155376	0.016049	0.0123397	Sarnp/Nsun2/Srsf3/Ran/Nup62cl	5
WT	GO:0050658	RNA transport	5/77	169/25730	0.0295858	9.88627	6.34982	0.000155376	0.016049	0.0123397	Sarnp/Nsun2/Srsf3/Ran/Nup62cl	5
WT	GO:0072332	intrinsic apoptotic signaling pathway by p53 class mediator	4/77	90/25730	0.0444444	14.8514	7.21178	0.000155852	0.016049	0.0123397	Sirt1/Trp53/Myc/Rrp8	4
WT	GO:2000108	positive regulation of leukocyte apoptotic process	3/77	35/25730	0.0857143	28.6419	8.96532	0.000157415	0.016049	0.0123397	Sirt1/Trp53/Myc	3
WT	GO:0051236	establishment of RNA localization	5/77	172/25730	0.0290698	9.71383	6.282	0.000168665	0.016049	0.0123397	Sarnp/Nsun2/Srsf3/Ran/Nup62cl	5
WT	GO:0072331	signal transduction by p53 class mediator	5/77	174/25730	0.0287356	9.60218	6.2377	0.000177995	0.016049	0.0123397	Sirt1/Trp53/Myc/Rrp8/Usp10	5
WT	GO:0170039	proteinogenic amino acid metabolic process	5/77	175/25730	0.0285714	9.54731	6.21582	0.000182806	0.016049	0.0123397	Pycr2/Odc1/Tdh/Psph/Gcsh	5
WT	GO:1902253	regulation of intrinsic apoptotic signaling pathway by p53 class mediator	3/77	37/25730	0.0810811	27.0937	8.70196	0.000186076	0.016049	0.0123397	Sirt1/Trp53/Myc	3
WT	GO:0006405	RNA export from nucleus	4/77	96/25730	0.0416667	13.9232	6.94999	0.000199892	0.0163377	0.0125617	Sarnp/Nsun2/Srsf3/Nup62cl	4
WT	GO:0051168	nuclear export	5/77	180/25730	0.0277778	9.28211	6.10899	0.000208365	0.0163377	0.0125617	Sarnp/Nsun2/Srsf3/Ran/Nup62cl	5
WT	GO:0006520	amino acid metabolic process	6/77	287/25730	0.0209059	6.98584	5.58688	0.000223184	0.0165818	0.0127494	Pycr2/Odc1/Tdh/Cth/Psph/Gcsh	6
WT	GO:0071478	cellular response to radiation	5/77	184/25730	0.0271739	9.08032	6.02648	0.000230704	0.0165818	0.0127494	Sde2/Sirt1/Trp53/Myc/Nedd4	5
WT	GO:1990830	cellular response to leukemia inhibitory factor	6/77	297/25730	0.020202	6.75062	5.46112	0.000268198	0.0171269	0.0131685	Sirt1/Pfkp/Srsf3/Hells/Cth/Phc1	6
WT	GO:0007007	inner mitochondrial membrane organization	3/77	42/25730	0.0714286	23.8683	8.12607	0.000271982	0.0171269	0.0131685	Chchd10/Myc/Samm50	3
WT	GO:0099149	regulation of postsynaptic neurotransmitter receptor internalization	3/77	42/25730	0.0714286	23.8683	8.12607	0.000271982	0.0171269	0.0131685	Rnf220/Mib2/Nedd4	3
WT	GO:1990823	response to leukemia inhibitory factor	6/77	299/25730	0.0200669	6.70547	5.43667	0.000278002	0.0171269	0.0131685	Sirt1/Pfkp/Srsf3/Hells/Cth/Phc1	6
WT	GO:0032386	regulation of intracellular transport	6/77	304/25730	0.0197368	6.59518	5.3765	0.000303747	0.0180677	0.0138919	Sumo1/Tmem97/Nsun2/Ran/Fez1/Nedd4	6
WT	GO:0000183	rDNA heterochromatin formation	2/77	10/25730	0.2	66.8312	11.4073	0.000391652	0.0217935	0.0167566	Sirt1/Rrp8	2
WT	GO:0034260	negative regulation of GTPase activity	2/77	10/25730	0.2	66.8312	11.4073	0.000391652	0.0217935	0.0167566	Rrp1b/Rcc2	2
WT	GO:0007006	mitochondrial membrane organization	4/77	117/25730	0.034188	11.4241	6.19142	0.000425449	0.0229344	0.0176338	Chchd10/Trp53/Myc/Samm50	4
WT	GO:0040029	epigenetic regulation of gene expression	6/77	330/25730	0.0181818	6.07556	5.08407	0.000469336	0.0235466	0.0181045	Sirt1/Trp53/Myc/Uhrf1/Hells/Rrp8	6
WT	GO:0046015	regulation of transcription by glucose	2/77	11/25730	0.181818	60.7556	10.8601	0.000477757	0.0235466	0.0181045	Sirt1/Rrp8	2
WT	GO:1990700	nucleolar chromatin organization	2/77	11/25730	0.181818	60.7556	10.8601	0.000477757	0.0235466	0.0181045	Sirt1/Rrp8	2
WT	GO:0045814	negative regulation of gene expression, epigenetic	5/77	220/25730	0.0227273	7.59445	5.38174	0.000523314	0.0250755	0.01928	Sirt1/Myc/Uhrf1/Hells/Rrp8	5
WT	GO:0042149	cellular response to glucose starvation	3/77	54/25730	0.0555556	18.5642	7.07864	0.000572694	0.0253307	0.0194762	Sirt1/Trp53/Rrp8	3
WT	GO:0098884	postsynaptic neurotransmitter receptor internalization	3/77	54/25730	0.0555556	18.5642	7.07864	0.000572694	0.0253307	0.0194762	Rnf220/Mib2/Nedd4	3
WT	GO:0099590	neurotransmitter receptor internalization	3/77	54/25730	0.0555556	18.5642	7.07864	0.000572694	0.0253307	0.0194762	Rnf220/Mib2/Nedd4	3
WT	GO:0140239	postsynaptic endocytosis	3/77	55/25730	0.0545455	18.2267	7.00673	0.000604435	0.0260663	0.0200418	Rnf220/Mib2/Nedd4	3
WT	GO:0140252	regulation protein catabolic process at postsynapse	2/77	13/25730	0.153846	51.4086	9.95987	0.000674921	0.0283961	0.0218331	Mib2/Nedd4	2
WT	GO:2000774	positive regulation of cellular senescence	2/77	14/25730	0.142857	47.7365	9.58311	0.000785881	0.0322773	0.0248173	Sirt1/Trp53	2
WT	GO:0015931	nucleobase-containing compound transport	5/77	244/25730	0.0204918	6.84746	5.02804	0.000834523	0.0329738	0.0253529	Sarnp/Nsun2/Srsf3/Ran/Nup62cl	5
WT	GO:0034504	protein localization to nucleus	6/77	369/25730	0.0162602	5.43343	4.69956	0.000841071	0.0329738	0.0253529	Sumo1/Sirt1/Trp53/Rrp7a/Ran/Nup62cl	6
WT	GO:0006513	protein monoubiquitination	3/77	63/25730	0.047619	15.9122	6.4925	0.000899341	0.0332165	0.0255394	Rnf220/Usp10/Nedd4	3
WT	GO:1901607	alpha-amino acid biosynthetic process	3/77	63/25730	0.047619	15.9122	6.4925	0.000899341	0.0332165	0.0255394	Pycr2/Cth/Psph	3
WT	GO:0009070	serine family amino acid biosynthetic process	2/77	15/25730	0.133333	44.5541	9.2442	0.000905029	0.0332165	0.0255394	Cth/Psph	2
WT	GO:0046822	regulation of nucleocytoplasmic transport	4/77	146/25730	0.0273973	9.15495	5.41379	0.000976425	0.0350903	0.0269802	Sumo1/Nsun2/Ran/Nedd4	4
WT	GO:0001822	kidney development	6/77	382/25730	0.0157068	5.24852	4.58337	0.00100552	0.0353986	0.0272172	Pecam1/Odc1/Myc/Hells/Schip1/Id3	6
WT	GO:0031571	mitotic G1 DNA damage checkpoint signaling	2/77	16/25730	0.125	41.7695	8.93713	0.00103231	0.0356148	0.0273835	Sde2/Trp53	2
WT	GO:0044819	mitotic G1/S transition checkpoint signaling	2/77	17/25730	0.117647	39.3125	8.65717	0.00116769	0.0375026	0.0288349	Sde2/Trp53	2
WT	GO:0140250	regulation protein catabolic process at synapse	2/77	17/25730	0.117647	39.3125	8.65717	0.00116769	0.0375026	0.0288349	Mib2/Nedd4	2
WT	GO:0072001	renal system development	6/77	395/25730	0.0151899	5.07578	4.47236	0.00119371	0.0375026	0.0288349	Pecam1/Odc1/Myc/Hells/Schip1/Id3	6
WT	GO:0044092	negative regulation of molecular function	4/77	158/25730	0.0253165	8.45964	5.1529	0.00130769	0.0375026	0.0288349	Sumo1/Sirt1/Rrp1b/Rcc2	4
WT	GO:0001522	pseudouridine synthesis	2/77	18/25730	0.111111	37.1284	8.4005	0.00131111	0.0375026	0.0288349	Gar1/Pusl1	2
WT	GO:0006544	glycine metabolic process	2/77	18/25730	0.111111	37.1284	8.4005	0.00131111	0.0375026	0.0288349	Tdh/Gcsh	2
WT	GO:0051152	positive regulation of smooth muscle cell differentiation	2/77	18/25730	0.111111	37.1284	8.4005	0.00131111	0.0375026	0.0288349	Sirt1/Cth	2
WT	GO:0140718	facultative heterochromatin formation	2/77	18/25730	0.111111	37.1284	8.4005	0.00131111	0.0375026	0.0288349	Sirt1/Rrp8	2
WT	GO:0008652	amino acid biosynthetic process	3/77	72/25730	0.0416667	13.9232	6.01605	0.00132487	0.0375026	0.0288349	Pycr2/Cth/Psph	3
WT	GO:0071214	cellular response to abiotic stimulus	6/77	404/25730	0.0148515	4.96271	4.39833	0.00133904	0.0375026	0.0288349	Sde2/Sirt1/Trp53/Pecam1/Myc/Nedd4	6
WT	GO:0104004	cellular response to environmental stimulus	6/77	404/25730	0.0148515	4.96271	4.39833	0.00133904	0.0375026	0.0288349	Sde2/Sirt1/Trp53/Pecam1/Myc/Nedd4	6
WT	GO:0000723	telomere maintenance	4/77	160/25730	0.025	8.3539	5.11211	0.00136966	0.0375026	0.0288349	Trp53/Myc/Lrrc34/Gar1	4
WT	GO:0032200	telomere organization	4/77	160/25730	0.025	8.3539	5.11211	0.00136966	0.0375026	0.0288349	Trp53/Myc/Lrrc34/Gar1	4
WT	GO:0006260	DNA replication	5/77	275/25730	0.0181818	6.07556	4.63609	0.00141924	0.0382529	0.0294119	Sde2/Wdr18/Trp53/Id3/Traip	5
WT	GO:2001244	positive regulation of intrinsic apoptotic signaling pathway	3/77	75/25730	0.04	13.3662	5.87584	0.00149042	0.0395535	0.0304118	Sirt1/Trp53/Myc	3
WT	GO:0006406	mRNA export from nucleus	3/77	77/25730	0.038961	13.0191	5.78675	0.00160768	0.041143	0.031634	Sarnp/Nsun2/Srsf3	3
WT	GO:0007000	nucleolus organization	2/77	20/25730	0.1	33.4156	7.94521	0.00162187	0.041143	0.031634	Sirt1/Rrp8	2
WT	GO:0070314	G1 to G0 transition	2/77	20/25730	0.1	33.4156	7.94521	0.00162187	0.041143	0.031634	Trp53/Rrp8	2
WT	GO:0030330	DNA damage response, signal transduction by p53 class mediator	3/77	78/25730	0.0384615	12.8521	5.74343	0.00166841	0.0417102	0.0320701	Sirt1/Trp53/Usp10	3
WT	GO:0051988	regulation of attachment of spindle microtubules to kinetochore	2/77	21/25730	0.0952381	31.8244	7.74192	0.00178912	0.0434681	0.0334217	Sirt1/Rcc2	2
WT	GO:1901380	negative regulation of potassium ion transmembrane transport	2/77	21/25730	0.0952381	31.8244	7.74192	0.00178912	0.0434681	0.0334217	Sumo1/Nedd4	2
WT	GO:0019318	hexose metabolic process	5/77	291/25730	0.0171821	5.74151	4.45657	0.00181839	0.0435656	0.0334966	Sirt1/Trp53/Pfkp/Myc/Gmppb	5
WT	GO:1903008	organelle disassembly	3/77	83/25730	0.0361446	12.0779	5.53818	0.00199358	0.0471085	0.0362207	Rrp7a/Denr/Usp10	3
WT	GO:0170033	L-amino acid metabolic process	4/77	179/25730	0.0223464	7.46717	4.75691	0.00206421	0.0481013	0.0369841	Pycr2/Odc1/Tdh/Psph	4
WT	GO:0001558	regulation of cell growth	6/77	442/25730	0.0135747	4.53605	4.10828	0.0021072	0.0481013	0.0369841	Sirt1/Trp53/Rnf157/Exosc2/Cdh4/Cth	6
WT	GO:0070230	positive regulation of lymphocyte apoptotic process	2/77	23/25730	0.0869565	29.057	7.3751	0.00214713	0.0481013	0.0369841	Trp53/Myc	2
WT	GO:1902570	protein localization to nucleolus	2/77	23/25730	0.0869565	29.057	7.3751	0.00214713	0.0481013	0.0369841	Rrp7a/Ran	2
WT	GO:0031507	heterochromatin formation	4/77	183/25730	0.0218579	7.30395	4.68874	0.00223649	0.0494609	0.0380295	Sirt1/Uhrf1/Hells/Rrp8	4
